# Bacterial NLR-related proteins protect against phage

**DOI:** 10.1101/2022.07.19.500537

**Authors:** Emily M. Kibby, Amy N. Conte, A. Maxwell Burroughs, Toni A. Nagy, Jose A. Vargas, L. Aravind, Aaron T. Whiteley

## Abstract

Bacteria use a wide range of immune systems to counter phage infection. A subset of these genes share homology with components of eukaryotic immune systems, suggesting that eukaryotes horizontally acquired certain innate immune genes from bacteria. Here we show that proteins containing a NACHT module, the central feature of the animal nucleotide-binding domain and leucine-rich repeat containing gene family (NLRs), are found in bacteria and defend against phages. NACHT proteins are widespread in bacteria, provide immunity against both DNA and RNA phages, and display the characteristic C-terminal sensor, central NACHT, and N-terminal effector modules. Some bacterial NACHT proteins have domain architectures similar to human NLRs that are critical components of inflammasomes. Human disease-associated NLR mutations that cause stimulus-independent activation of the inflammasome also activate bacterial NACHT proteins, supporting a shared signaling mechanism. This work establishes that NACHT module-containing proteins are ancient mediators of innate immunity across the tree of life.
