## Supplementary material for "Bacterial NLR-related proteins protect against phage": Kibby et al. Table S2

### Sheet: bNACHT genes tested
Table S2. Experimentally investigated bacterial NACHT proteins
Gene	Plasmid	Species of origin	Strain	Genome accession	Cloned region nucleotide sequence	Cloned region length (nt)	bNACHT NCBI Accession	IMG Gene ID (When known)	bNACHT protein sequence	bNACHT protein length (aa)	Predicted number of genes in operon	Phage Defense
bNACHT01	pEK0008-pLOCO2-bNACHT001	Klebsiella pneumoniae	MGH 35	JCNW01000021.1	gaaatccatactccagcactgatcgacaccggtcaggaccggacgttgctgacgatgtgctgcactgacatgcccgcaggggcgcttttttgcgcaggttgaggccttccagacagtaaatccggtgtgttttcttgtggttaacaggtcagccttcccgccgcagctgaatatgaatacgcgggcaaccttagcggatccgggtttccgctatttcccggatacgcagggttatcgcccgatcatcccaccagctctgccagtggtaaacggttcttagcttttggttaaaatcacaagaagagtttatgaaaacataccattgaaatgactgtttttttttaggataataaataaaaaatggtgaatttatggacataattcaagagttaacgaaag…	2572	WP_015632533.1	2589862221	MDIIQELTKAGITVATTQLFNRVFALWDRTNLNARRLVRELNSRAYINYLEKHVSRVVSLRTIHSSEYDVQLKDMYHPLRIRGVIPNSSSQLVKDGFYIENEKITNIIGIAGQGKSTILRKIFVEQLFNGNKIPFFIELRKVSDEGIRKSLQNILVNLSLKPSDIEVEELLASNKIILMLDGFDEINSERKNTILHEIVRLNLTYNLQIITTTRPGTAICSEPSIVNFKVQLLVEDDILSIIEKLNSNNDSIDIEQLPKIKETIRNNKNLVSVMTSPILVTLFHVCYPYMDIIPNNTVEFYSNLFMTLYLRHDKVKNFDREKSSSLSHNDAYDCFCALCFYSIFKNSYDFTEQTLIEFTKASMQLKGKHDNCGPENLAVDFVDVTCLIQREGYNKYIFI…	609	1	T4, T5, T6
bNACHT02	pEK0009-pLOCO2-bNACHT002	Escherichia coli	ECOR34	NZ_LYAC01000422.1	gggttctcaccggaagaactgcttggtctgtctgaagaagcaccaaaatcacgtaaaaaaacgttaccaaaagcgccgcctaaatatcagtttgaagaaaatggtgaaacgaaatactggtctggtcgtgggcgtgcgccaaaaccgattaatgaagcgttgaaagccgggcgttctattgatgaatttctcatcccaaacgatactttcaactgaactgaaaacctccaagatataattcaaaaaatctgaatgtcttttaggtgcgttctccgtcaaacacataaggtatgattgtatggacccaattaccgctgaaatattaagaataggcataagtgaatcagccaaacttatctttcaaaaagttctttcaaaaaattggatgaaagaatatac…	2256	WP_021557529.1		MDPITAEILRIGISESAKLIFQKVLSKNWMKEYTGGRSIVEQLLSLDIQSDYIVKHISRAMKMRTIHSSENDVMLNSIYHPLTIHREGKNIKVDDKFLLSDNNITNIIGFAGQGKSTILRKILLESIKNGDKIPFFMELRKIEAKGIENSLLSIIEELGIKTDKKSLNSLLSSGNILLLLDGFDEISSKMRMDILSEIISLNRRHGVQIITTSRGGTEICTESNIINYTVNKIKRSDIMSILKKLSESQEVEEDTLQQIFHMLKGNTSLVETMNCPLLVTLFYICYPHLDSIPDSATEFYSKLFTTLYFRHDKVKNYKRERKSDIPPPEAFNVFCALCFKSIYDNKQDFTELSLFEYTKQSLALCGANEARPEDIAYDFVDITCLIQRDGYDRYVFLHK…	634	1	MS2, T7
bNACHT04	pEK0010-pLOCO2-bNACHT004	Klebsiella pneumoniae	UCICRE 8	AYIH01000016.1	tggtgcaacgtgttaacgagataatgatttatgccgtaaatactggtcttattgatgccaatccagcatcaggcattggaatggcctttgagaagccaaaaaaacaaaatatgcctacgttgcgcccagaagaattgcctatgctgatgcgttctctcgtcatgtcaaatttgcctgttccgactcgctgcctcattgagtggcaactcctgactctagttcgtccttctgaggcttccggtgctaggtgggctgagctcgatctcgatgcaaagctctggactattccagccgaacggatgaaggctaagcgtgagcacattgtaccgttatccccccaggcaatagagattctggaagtcatgaagccaatcagtgctcaccgagaatacgtttttc…	2692	WP_004899960.1	2577983092	MQPVTLDGMIAASLPWAKEVIKNKIIPIISSRVKDYLDDVRAARFLNDSMEKFLSRVGGQCSLVNTLAFQNTPIELKKIYEPISVYHDNEQSNYECLINNKIDILNSYNHILITDSAGMGKSTLMKRIALYCIEETNQIPIYLELRRIQDYSIAEQVKNQLGLGKNISNACLKEIPFIYLFDGIDEIPQGIKSSVVNSLREFADDFSESKIIITSRHDSFLSELYGFSRFKIKPLDSYQAYDLLRRYDNTGNISSKLIKGLRLEEGRNFDDFLSTPLYVSLLFCAYKFKPIIPRKKELFYSQVFDALFESHDLTKELGYVREKHSKLDSTDFHQILRRLGFWCLKEGGRIEFTKDDLQIIIKEIASKIPGLTISASLFIKDLIETVPLFVKEGAIIRWS…	652	1
bNACHT09	pEK0014-pLOCO2-bNACHT009	Escherichia coli	3-105-05_S4_C1	NZ_JNML01000045.1	ggcaaggggatgtttcgggaggcacccgacaccttaaatattttattcatcaacaatgcatgtcgtattttaggccgcctttatgacggtcgttttttatgcagaaatgtttaatcccatagtgagggacaattgtgtcagcggaatatctccgattgaattaatctctctggattaccattgtggcgatgttatgtaattcaaataccttatgactgtataatacacctcatcacctggttcctcatctcgattccagaatttttagctacggtaatgaatcctgaacatgtggtagagtaagcatgggaaaatgcgacatgtaaactgtgaattgtatcaattaattgaattagcactattgacaaaatctaaatataatccacttgttaaaccaaa…	3424	WP_032248782.1	2620796719	MKKIFISYSWDGEEHQEWVRKLADSLEEDHAYHVVWDGYDLDPLSDKNFFMERAATNTDFILVVATEKYKEKADNRNGGVGIETYLAAARHWEMMTGKDKKTNVITINREPDSTPNYLNGHLYVDFSKDELFNDSLVELKRLLNAEPKFKRPEKQIGVTSLKSYNLTKVSDIIGIGAKNRICLINAAEGTDFSAGKKIKYEFWELRNPGGVITHVLALHNNIIISQTLNRAAEEIKERFQNISTLLILRPREKKKGVESMDTILEKKGYSRTVNINEYTYDEYIWEYCIDSDFKNITPPDAIEFYTSQEVVDSKGKIYSSGVNTLSDELLKTSDYSANLIIGSGGIGKTSLCLTLVNKLIKEKSESFLTILIRSEDIRKYIHDAGINSLYVSDIYDIYE…	957	1	T2, T4, T5, λ, T3, T7
bNACHT11	pEK0035-pLOCO2-bNACHT011	Klebsiella pneumoniae	4300STDY6470423	NZ_UFEQ01000017.1	gcaggagtatccgcataatacttgtgtaaccaggtatcgagtagaaaagggacagccgcccagcggctgtttttccataggctccgcccccctgacaagcatcacaaaaaaggacgctcaaatcagtggtggcgaaacccgacaggactataaagataccaggcgtttccccctggtggctccctcgtgcgctctcctgttcctgccattcggtttaccggtgtcattccgctgttatggccgcgtttatctcattccacgcctgacactcagttccgggtaggcagttcgctccaagctggactgtatgcacgaaccccccgttcagtccgaccgctgcgccttttccggtaactatcatcttgagtccaacccggatagacgtacaaatgcaccact…	2765	WP_114260439.1		MDPITNEILKIGIGETAKLIFNKILSKNWIDEYKNGRSIVEQLTSLDVHSDYIVKHVSRAMKMRTIHSSENDVMLSDIYHPLTISHEKKEIKVGDDFLLSDNNITNIIGFAGQGKSTILRKILLEAIKNGDKIPFFMELRKVEKLGIEHSLLKILNELGVHANEENLASLLKSDNVVLLLDGFDEVSSEMRESVLEEMNCLNRNYNVQIISTSRDGTEICNESGVVNYKVNRIKRSDIIAILRKLSQSNEVEQDTLAQIFQMLKGNNTLVETMNSPLLVTLFYICYPHLDSIPNSAIEFYSKLFTTLYFRHDKIKNYKRERKSNIPPSEAFEAFCALCFKSLYDNRQDFTHHSILEYTKQSLKLCGVENCQPQDMAYDFIDITCLIQKDGYDRYVFLHK…	639	1	T2, T4, T6
bNACHT12	pEK0036-pLOCO2-bNACHT012	Escherichia coli	HVH 41 (4-2677849)	AVUE01000014.1	ttgacgttgccgggctgaataaactggcttccctggctaatccccgtatccggactaattatcgtgagtgtcttgatgccatacggcaggttacactgcagcaggagtatattcggggaagatccttatctgaaattatccatttccggcctggaatgtctgaaaggtctcaggagcggttaatgaaaacgctggattaaaaagaatctaatctattgaaaatcaccatgattttatggataatctcataaaaaaaggatcatatcatggatttagtatttcaggaattaaccaaggcgggaattagtgtagctgttaagacgctatttgaacgtgttgtttcaagatgggacaaaactaatttaaatgcacggagattagttagagagttaactagtc…	2536	WP_021519735.1	2544091834	MDLVFQELTKAGISVAVKTLFERVVSRWDKTNLNARRLVRELTSQTAYMNYLQKHVSRVIRLRTIHSADYDILLNEMYHPLSICALTPGSTPKKVKDGFYFEDEFVTNIIGIAGQGKSTILRKLFIEQVFHGDKIPFFIELRKVGDDGIRSYLERLLKNLSLRPTDVETEELFKSNKIILMLDGFDEISSEKKNGILNEITQLNLTYSLQVITTSRPGTTICSEPSIVNYKVELLKESDILSIIERLNTNNNVIDKEQLSKIKETIRKNKNLVSVMTSPILVTLFHVCYPYMDIIPKNTVEFYSNLFMTLYLRHDKVKNFDREKSSSLSHNEAYECFCALCFYSIYKNSYDFTERSLIDYTKTAMQVKGKKEGCEPASLAMDFVNVTCLIQKDGYDKYI…	612	1	T4, T6, MS2
bNACHT13	pEK0070-pLOCO2-bNACHT013	Klebsiella quasipneumoniae	TUM14048	NZ_BIIB01000009.1	aaaatcaaacttcttttttgctaggaaacatagaacttttttcttcagtaaaagaatattaggtggttataaggcctggtggtaatattttttcattatttttatgtgttttttagatgatcttaaggtgggtattggaaatcaaatgcttagtgatcttctctcttggttgtcaaatttagataacgaaaaaagctatgataatattttttacattttgtaatgataaggattcatcgtggccgcaaaagacgaaggtgcagcaatcagtgataaagtgataaatgctggggaaagagtatttaatttattatggagttctaacggtgaacatgatttatggcattggattttattgatttttatagttttaagtgtgtttggagtagggcttttttt…	3354	WP_087776413.1		VAAKDEGAAISDKVINAGERVFNLLWSSNGEHDLWHWILLIFIVLSVFGVGLFFILKTICALIEQLAKFLESYKSSGFPIWLNKDNKIRVRKRKQFCAVLDADLSYLAKAENWNDQYFTDLEAEVETEGGYYASALDKLRRKKSFGLRKERSLIRAISSSTERAMQLVGEPGSGKSVALRHLAKQFAIQGKKSNDKKATVPLYINLREMEVSNIDEINADSVRNFVLENIRRGDADTAAFVRENWEDYCNRGVWLFLFDSFDEIPSVLHSATGSNIIQTYSQALRQFLEGMGECRGILASREFKGPEALPWKKIRILPLSGEKQDELIRNSFLNESNLNLVRQHLASPHTTIGTTPLFLTLLCRYVRDEQRAPSNDHDILFQHIERLAKREPEYLERKY…	1021	1
bNACHT16	pEK0071-pLOCO2-bNACHT016	Vibrio campbellii	CAIM 519 = NBRC 15631 strain ATCC 25920	NZ_CP015863.1	aaacacaccagatttaacataataataatctgcaccaaacgaagtgaacaaatttaaaatgtccctcgaaacgcccgttttcatacgttaaggccaaaaacataactgaataaatactgcataaatggtgaatagaacgactcaaaccaaaagcgtggcttagctgcttttttaactaacttttcagcttgaactgtaatagcgttgttaatcgatctttctcttctccaattgagtcacttcgctttggacttcagcgccctcatgaacaattaatttttgcatgctatctcacactatcaaccttgttaaatttattgctatctaagaaaatcgataaagaacgaattttcaatgtcttaagtgtaagttttaataattttttgagaaccaacgtcc…	3302	WP_005534681	2538063489	MPIFEGFLALSSVLCKTGFQIIAGQNILAQQASAELIDLIRKKIPNSRQAGRLNRLLEGVADEAAECLQTLSESEEFKLPENEKLATIHAVQLTIEKAELNFDKVIKVNMSAEALEKQILSSGKVEYDSLTSSSQQYFDILLRDSCAITVEIVKGMPNINVLISSELLRRTDEFLDKFKDLLSELSTKTVSIDQKDKDFETRYLRSIATKLNSYSLFGLDVDASLKKLDLDISYISLTGSPSYECELESTQIEHILSQANAAIISGSPGSGKTTLLHWLALNASKHTFEGELDRWNGFIPFIIPLRKYSKNELPKLSDFVEFASRLLVDTMPEGWVDRVLSTGKAMILIDGLDEVSREKRAEVQNWIDELLSVYTDCFFIVTSRPNALDEDWLYYAELA…	950	1
bNACHT20	pEK0073-pLOCO2-bNACHT020	Escherichia coli	2014C-3338	NZ_CP027452.1	ttgtagttatctctcacctcgctgatacagcaggggcaaattgagggaatatcaggaaccgcaaatcagaagcggaaacgtaaaagaagccgagccaatggttaagaactagatagaccaagcccaacgaataccacggcccagaaacgacaaaacccgctcgacggcgggtttaagctgtgtggcgaagtaaccactcttaacacgatacaatactttttgcgtacgcgttaagatttttttataattacttacctttctcacaccaaatgtaaaagcaatattttttgataatcctgttgtttaaagggaatagcatgaaatcaattgtacacttatccgacttacacttatcagactcaaaaaaatatggttttcactggaaaaaagccaaagaac…	3572	WP_052920595.1		MKSIVHLSDLHLSDSKKYGFHWKKAKELVTVLVNDIHSLSKENNLQIDAIFFTGDLTFSGTKEQFQLFDEHFLSPLIQKLNISKKNIFITPGNHDVDRSKVHPLEKQLRTGSDENFISSYFDMINNGEYSWERLYEYCEYNKTILDHHSDVEQSGRMITCFKVTNKLYVVSVNSAWLAMDDNDIGNLRITQKQIDFINRAKIPSDAKIILLCHHPLDWLNKNDRDIFSTFIEKKVSIFFFGHMHDFKQKLESSFCENITLFLQAGTLDTSENVSGYSLINFNSSNVISDGRIFYRKYNKEKTCYEPWEERGNGGVFDFTTEKTLTFDSEKFATLSNEILEKTDKDLLINIGISDEKKKSLRALFTEPNFLEFALGAMPSMEIKSTQELLEGRNNLVIVG…	1050	1
bNACHT22	pEK0056-pLOCO2-bNACHT022	Escherichia coli	ECOR36	NZ_LYBO01000206.1	cttgctcttccggatacgtccggagaaatcctgaaagcccgcatggcacaagctctgcgggcttttttgtgtctaccgttgtccgaggatatccagctaaatccagtgattattggtatacgtttaggtatacggtaggatgtttacctaaacgcgtataccaattaatgaaggagcggccacagtggcaagaacgacacgccccctgaccagcacagaagttctgcgcgctagagcgttagaaaaggatctaacgttacatgatggcgatggtctttttctgctcgttaaaacgaacggtaagaagttgtggcgtttccgttatcaacgtccagcaacaaaacagcggacaatgatggggcttggtgctttccccgccctttcacttgctgatgctcg…	3612	WP_001183326.1		MQPVSLDVLVSASLPWAKEVIKNKILPIIESSVRNYLIDVHAARFLNKNLERFLSNVKGQCSLVNTLAFQNTPVELLDIYEPMSIYYDNEKKPYTCLIKDNADLLDNFNHILITDSAGMGKSTLMKRIALDCIANKEYIPIYIELRRAKDYDFALQVKHQLGLGEDISDNCLKKIPFIYLFDGIDEIPQQLKSKIVNLLSTFANNFSESKIIITSRHDNFLSELHGFSRFKINPLETNQAYDLLRRYDGRGPISSQLIKGLRLENGHNLNEFLSTPLYVSLLFCAYKFKPIIPRKRELFYSQVFDALYESHDLTKELGYVREKFSKLDSTDFHQVLRRLGFWCLKDGGKIEFTKDDLQITLQNIISKIPGISTSPSLFIQDLIETVPLFVKEGAIIRWS…	652	2
bNACHT23	pEK0057-pLOCO2-bNACHT023	Escherichia coli	ECOR08	NZ_LYBC01000388.1	ggtaatccttacttgattatacacgccggacatcttaacttagcccaaggcggacattacaactttgctgttacacccttagtgcgcataacaaagattatgttaaatataaaaaataacattttaaatcaatgctttacaatagggtaagtgctttccttagtccacattgagtttcagttcgtcgtgtcaaattttatgtcaacaaccttgatttattatctattttttatatagttacaaacactttaggttttggaatttcttaatatgaaccactttataacttccatatcaagaatcagtaattatcctttttattctaaatgaatttagacagtcactttataattttttgaaggagcaaaaatggaaccgttaacaatatctgctgctgca…	2586	WP_000433597.1		MEPLTISAAALGIVATNKMVETFSESLTKSTYELLNSVVSQKWKHGTDNAKVLIEQILKKDTFTHYFDLCIKRYLSVRTLYNLNDDAFIDEFYHPLTVKNNRTNEDLLINNDFCIQNENILNIIGAAGQGKTTILRKIFLAILSNNSKINKIPFFFDLRNLENNSIQDSLIKTLTTLELNCTNADLKGLLKSKKIILLLDGFDEISPDIRETILKEILHLNDSFQTQLISTSRPGTEICTTAGINNYHVEPLTEKDVFSIIGNFLPKESADQLIAALKKNKQLLSSINTPILAVLLCVCEKHLDSMPKNAREFYNRIFNILFEGHDKTKNFYKRHRKTNLSISESKEIFCALCYISLKSSSQLSWDNLKNITKKSFKVLGLNYSDTFAEDLINDYIDVT…	645	1	T2, T5, T6
bNACHT24	pEK0058-pLOCO2-bNACHT024	Escherichia coli	ECOR35	NZ_LYAB01000208.1	tctcaaaatcggtggagctgcatgacaaagtcatcgggcattatctgaacataaaacactatcaataagttggagtcattaccaaaataaggtataattcatgcaaccagtatctcttgatgtattagtctctgcatcccttccatgggcaaaggaggttattaagaataaaatattacctatcatagaaagtagtgttcgtaattatttaatagatgtacatgcagcacgcttcttgaataaaaatcttgaacgtttcctatcaaatgtgaaagggcaatgctcccttgtgaataccttagcttttcaaaatactccagtagagcttctagatatttatgagccaatgagcatttattacgataatgaaaaaaaaccatacacatgcctaataaaaga…	2105	WP_087889289.1		MQPVSLDVLVSASLPWAKEVIKNKILPIIESSVRNYLIDVHAARFLNKNLERFLSNVKGQCSLVNTLAFQNTPVELLDIYEPMSIYYDNEKKPYTCLIKDNADLLDNFNHILITDSAGMGKSTLMKRIALDCIANKEYIPIYIELRRAKDYDFALQVKHQLGLGEDISDNCLKKIPFIYLFDGIDEIPQQLKSKIVNLLSTFANNFSESKIIITSRHDNFLSELHGFSRFKINPLETNQAYDLLRRYDGRGPISSQLIKGLRLENGHNLNEFLSTPLYVSLLFCAYKFKPIIPRKRELFYSQVFDALYESHDLTKELGYVREKFSKLDSTDFHQVLRRLGFWCLKDGGKIEFTKDDLQITLQNIISKIPGISTSPSLFIQDLIETVPLFVKEGAIIRWS…	652	1
bNACHT25	pEK0059-pLOCO2-bNACHT025	Escherichia coli	ECOR11	NZ_LYAZ01000066.1	cttagtctttgatactatgtttataatgttgaaaaagagtctaatagttgacattgtatgaaatatgattgttatataaaatgatttttttggagactgtttaaggtaaacaaatgaaaccagaatacttaaggaaaatagaatcattgcaacgtgaggttgatgatttccatccagtgctaagagcgcttctaccacgtttgccgactgttacacatgttgaatataagcaaggaccatcagaaaaaggtgctgattttgtcataattaaacgagatgaggcattagatgaggaaatatatattggggttatttgtaaggttggaaagataattcagtcaaatagtgaggtcgaacgacaaatagaagagtgtcaattatacccacgctttatttctt…	2472	WP_001702659.1		MKPEYLRKIESLQREVDDFHPVLRALLPRLPTVTHVEYKQGPSEKGADFVIIKRDEALDEEIYIGVICKVGKIIQSNSEVERQIEECQLYPRFISSGSKNIHLNEIWVVTNSSISNNAQEKIYLKFKSTNIKFIEGEKICSLISKYYPEFWDFESINYEQYLTDTLQTISDTPESSFFGSVGINNLIDRYVSKEDHKKRRHRPLKLYSVVRAERFIFLEGTVGSGKSTLLKQLIKKIKEEYSYEKDYILPVFCQYKDVLEKKLNIENIIQSVLSKYKIQHDGNILLIVDSVDEVKESLEERQNNFRDIVEKVSRSDKVRLLVASRIMDSLQDYEVIDQMFARYSIIPLSTGQIIDFVDKICNDIKITNKLKNGIEKTPLFKFIPRTPVSAILLARILSD…	752	1	T2, T4, T6, λ, MS2
bNACHT27	pEK0074-pLOCO2-bNACHT027	Enterobacter asburiae	RHBSTW-00831	NZ_JABXPE010000001.1	gatgttgatcctattatactgtgtttatatacagtattactgaaagcagctaaggatcaagaaacttgtgaagcgactcctgaaagtgcttgaagtgtctgttaatttagttgtgtggtatctaatatagttttgttgcctgacttaaacccagttcagcgaaaccgtagcactctggcagtaagtcgcgccgattccttgctcttcgatgaagaaccagctcccaccgagtttattcacaggaattggacgtgcatatgcgataagtacatcagaaaataaagtattctgcataaccgtcatgcaatttttagttgccagttcaaatatctgaaaagcgtgcccctgaatcggagtcctgtccattcagaaacagggagcaggccagctacgaaagcg…	6310	WP_033145356.1		MSEEIKNTAITAAGYVYQNRQGLKLLCDWLDVPTRYTRVKFECDDEAVAPTGLDDIVAERPNHLVDLQQVKYTPNPAEHPLNWAWMLERTGKTARSRSMLRKWFDAFVKLDSARVGELSLKTNRRPDADIESCLTDGKIDLSKVPEPRRLEVIAELGDEKKCELFFKRLQIVHSDKSFESLEHEIDARLRFHGTPEGVANLKNVALNWSIQKNFPPPEGWISLEQVRTILRAIPPAPMPEDFVVPLGYEVPDETFHREFVRDTVAGAGQTIVLTGPPGRGKSTYLSAMCEVLAESGVPTVRHHYFLSTTERGRDRVNSYVVEQSIEAQVKRLHPEVDAPGSDLRGLLEACATYYKTKDKPFVLVLDGLDHVWRINSADKRPLDDVFSQIIPCPDNMVLL…	1473	2
bNACHT28	pEK0075-pLOCO2-bNACHT028	Escherichia coli	TzEc064	NZ_WSGP01000007.1	cccattgtttaccaacccatagattgaaaaaaatttacagaagatggtttgagtcaggtcaattacccttggttgtagatatttatttgatttttaaggatggatatactgctaattgtagcgtttggtgacaataaggacagtaaatggtggtgttagactcttcgggaatagatggtccgttcattgatcttgatagaacttttcatgaattatcgacgagtaacattgataatgagcgaatggttgacgattactatcctgtcggagatagccgaaattggggcagcttactcaatgaaaaacgcctgctgatactgtccgaagctggctctggtaaaacaacggaaatttacaatgctgcactgaggctcaataaagaaaacaagcctgcttttt…	3926	WP_157702471		MVVLDSSGIDGPFIDLDRTFHELSTSNIDNERMVDDYYPVGDSRNWGSLLNEKRLLILSEAGSGKTTEIYNAALRLNKENKPAFFLRLEHISSDLEVAFEVGSYDTFLIWIASDEEGWLFLDSVDESRLRGARDFERAIRKLSHHIAQALGRAHIVITSRQSAWRGKEDLDLVQKAFPSGGRQHTARNDGEQTSPVLSSSPVQVLLNDSANKENTFNIVALDDLSSAQASRFIKAKGIANAQAFLDDIERANAWTFTTRPQDLDELAVFWSERGEIGSRIELVRNSIDRRLTERDQERDFHHPLSPDKARRGVRLLAAATTLMRIHTIKMPDCLPGIQGIDAAQILPEWTAQERFILLSRPIFDEAIYGQVRFHHREVREFLAAEWLSELLEQRGSRRA…	615	2
bNACHT30	pEK0076-pLOCO2-bNACHT030	Klebsiella pneumoniae	4300STDY6470402	NZ_UFDU01000012.1	cacgcggacatgcctgcattggcgcgaccttcgcctcggatcgcgaggttctggctaccgtttgcgacgctctagaaaagggtaccgaatgggcctacatattcgcaaacttcaacgttaatgggcgtcaggttgatgttgtagtcttctctggcacaactacgcttgtcattgaagctaagggatacacacagcccgttatgggcggtgtgaacggcagttggacccaggtcggatcgtacggtagtcgaaagctacgcaacggatacactcaagcccttgacgccaaaaacgtcttgcgagatgcagtggcagggctattcggcactatttctggttatcccaacgccttgctagccattgcgccatcaattccttccggatcctcattgccaccaa…	1657	SSJ43639.1		MGGVNGSWTQVGSYGSRKLRNGYTQALDAKNVLRDAVAGLFGTISGYPNALLAIAPSIPSGSSLPPSDFKVSIGGQDVIEAVLSATSGALLSEKQCEALAAHFGLERVSGRDAAIHEAVLTSERTLLSYESSFLEFHGPTGKRLENDQYNLDDRLISASEVLEKALLSRSALLIRGPSGCGKSLLGARIATECLHAGVLPIHIQGKDFEGKLQKIIDAELGLLGTSARDLLSAGRHLGRQLVLFLDGYNECPEPLRTVLTRALQAFSLRYGAGIVLTSQGALDRQDLLSIEEILVSPPQSALKSRLAKLSPEDENFTNCQALLEIARSGLEAELIGQAAASLPAGASKFLIFDTVARRRLGNSATAGTRALCGFAEELTSQTAFSFSVREFDRFCDATG…	468	1
bNACHT32	pEK0077-pLOCO2-bNACHT032	Escherichia coli	RU1 MA4	NZ_JRRM01000033.1	ttagtgccctacagcaacataaagctgagaccatgtctgaacaggaccaacaaagccgcgatgacaatcgcgtaatgatttcacgcctggaaacaattgatgctgatacagccaaaggtggtagtacaactgatagccgaaatgaacaagttgatatctttgccgcctcatctacgggttttcgagttcgaaacacgacttgttgaattgttctcaggtgagcagattgacggcagcttccggctgaatgatgattagaaaactacattagttcaaagcagcatagtaaaaggacaaaagatgaagcctgaacagttaaaaaaaatagagtctttgcaacgtgaagttgatgatttccatccagttttaagagcactttttccaaaattgccaacagtg…	2612	WP_057688292	2658006992	MKPEQLKKIESLQREVDDFHPVLRALFPKLPTVTHVEYKQGPSEKGSDFVIIKRDDTLDEEIYIGVVCKVGKITQSNNEVERQIEECKIFPRLISSGSKHIHLNEIWVVTNSTISNNAQEKIHYKFKSTNIKFIDGEKICSLISKYYPEFWDFESINYEHYLADSLNMMSSLPESSFFGSIGINNLIDRYVSKEDSKKRRHRPLKLFSVIKNERFVFLEGNVGAGKSTLIKQLIEKIKAEYSYEKDYTLPIFCQYKDLIDKNLEVELIISGVLSEYKIQHEGKILFIVDSVDEVKESMEERQSNFRKIVEQISRNDQLRLLVASRVMDSLEDYEIIDKMFSRYSIIPLTTSQLIDFVDKICNDIKITHKLKNGIEKTPLFKFIPRTPVSAILLARILSD…	753	1	T2, T4, T6, λ, MS2
bNACHT34	pEK0078-pLOCO2-bNACHT034	Escherichia coli	NCTC9088	NZ_LR134226.1	caataaaaatcttttaactaattgaatttattgatatattaagtatcaatggcagttgggttataagacagccttcgaacatttatagttatacatcatatattatatagtcaagtataatactttgaagtatacacgctcaattgcatttttttgttaacttctactcatagtaccggactgataaaaaaggaataatcatggaaacagatctccagtggttgctaagtcagagcgaatcccccattttagaatttaagcaagagtggtactggaacgactcgacagaaaaagaagaaatgaatgtaaaatggggcgagtttttaaaggacttagtttctttatttaacggttacttaggatatgttggaaagcctagatatttgatatttggttatt…	3190	WP_089572057.1		METDLQWLLSQSESPILEFKQEWYWNDSTEKEEMNVKWGEFLKDLVSLFNGYLGYVGKPRYLIFGYSESENRTYDIDTASIKQLSNLIVFKKDLSRRLEGLITPNHLHFSIEQVEHDGNKLIIFEITPPAYLIELKRELQTKTKSLDSGSVLLRKGQKTDEVRTASPAEIENIKIELNDFRISADYNKFYTGNESPISKDRSIEKTIQSYMDKNTSYSLAEGFPVKTKSWKENVIYEIYRLNDEFSGVKEFIYIHENANQGKTLADIRNKNHLINQNSAIILIERPNIKDIDKRKENLKRLFSTQYVYFIDEFGYEFLYKDCMLPYEKFDQSDFVDSFYKNEQDQNISALERVKQWFDSENEPLFVISGHGGIGKTTIAKQFLDFVYETHKSGVLFIDS…	979	1
bNACHT37	pEK0079-pLOCO2-bNACHT037	Enterobacter roggenkampii	MGH 34	AYJA01000002.1	tcgagcttccgatctagtcagaatatttaaaagtccgcaaaaagcgggcttttttttacttgtgctttatagttttggtacttctttataaccttcttataatccattaaactgattggtctttgcttctataatttatttaaaaggacaatttcatgagtgcctcagcaattgaaaatattaaagagtctattttaaaagacgaattagttgtcgttataggtactggttgcagtatcgcgttgaccgacagctcaaataaaattctttcgtggaaaggattaatagaaagtggttttgattatgcaacggtaaagggtaaaatatcaaatgaacaaaaaggattttggagtaatcaattagcatctaatgatattgatgatctgcttagtgctgctg…	3562	WP_023325860.1	2578615858	MSASAIENIKESILKDELVVVIGTGCSIALTDSSNKILSWKGLIESGFDYATVKGKISNEQKGFWSNQLASNDIDDLLSAAEFVGRKLDSPSGDLYSRWLSESFDKIKPTNKNMMEVVRNISNSGVLICTLNYDSLLEKTTGLSTVLLSETRKATAWLRGEEKGILHLHGHWEQPNSCVLGIRDYEKTIDNELRDLFQRTLGAFKRLLFIGCGDTFSDPNFSALSDWLRTQLSSNSLQHYALVDEKQILMRHADPKWQGFVEPVSYGAIHTELPVFLNSLFIQESRKRKTKKQPIEKNNRNQKNIKLLSVYKEFLVKDCGQMTIEGVRADMDTAQRRFDLERLFVPLELLPCPPDISLDDPEREKKLNNWLEKNKEVKQFGDVFSKTKGIALLALPGGG…	1118	1
bNACHT42	pEK0080-pLOCO2-bNACHT042	Klebsiella variicola	5012STDY7312728	NZ_CAAGUK010000003.1	aagaactctagagtggtagtcagttttcgttgaccaccataatagcataaagccaaatataacagtaagttagcttagccataaccaacccttgagatttattaatctgtagccaattaattctctatgctagtagtagatgcctttaatttccatgttgagttcacctcaactgaataatcgaccatgggaggatcctgatgattaacctgcgtgagtcccataatcaatatcagaagcttagcctgcttttcgttagtttgctcggcattgtgatgacctttatttcagttccggcttccgggtacagtgaagcctggggagggtgcttgattcctgttggaaccgagaccgcaacaggtcctgtcattagtatggtaaaactgcaggacaataaac…	3379	WP_131009884		MINLRESHNQYQKLSLLFVSLLGIVMTFISVPASGYSEAWGGCLIPVGTETATGPVISMVKLQDNKQELIVAWKGLFLLDNKLKQVAIIDHEIIGEITAIQKLPGIDEVLIGAINGVFLYDAASRKVNMVDGGGTEPVILMHSLPDGKGVLIGTWDGLFLFDIELKKVERLEWEKPGAVVWMYDLPGRNGVLISTWREVFLFDPESKKVVMASDTETGKAGETFALPKSDQVLIGAQNGLFISEGKRVKVVPGVIINSVNAIHDLPGSSEILIAAKSGTYLFDKELSITKFADGNTGSVYDTQDLTDGKGVIIAAEKGFYLFDKALGKVAPVEGETPDHVFVMHDLPGANGILIGAKNGLYRFDIASKKIVSVGDVSTGTVDQMHDLPGNDGLLIGSAN…	1042	1
bNACHT43	pEK0081-pLOCO2-bNACHT043	Klebsiella variicola	WUSM_KV_03	NZ_QIYT01000001.1	tcattcctcgctgatcgccaaaaagcgtctgtttgccatcgctccaggcatttatattataaataccggcccggagcctcttcgggttattgggtgaagttttaattattgactatgctattccagatattcagctgatgttttttgcatcacttccttccaatacgtagctttttaatagcagacttattaatttgcatgggtggtctatgtcatataaagatgattttggacaagccagcggctggtccgccgtagatgtgaacgttcgcctgtcggcaaagcaggccgcatttattgactatctgaagaaaaatacggtctcgaccgttattcgctactatgcttctgacagcaccaatgaaaaaacactgactaaagaggaagctcaattcctct…	6466	WP_111459905		MKPSTDLRASIGRVCRDDNNYWGTAFFIGDGNLLLTCMHVVELARDADGKMAIEVVPPDIEGQASYHQRLYARCLYEESSPSDVWDVALLELLESPPEWVKPLKIVSDFMPPTGQKVVSHGYSHAHALFGNPAHGVVMGLTYDDVSQCEVLLIKSGELTGGFSGAPIVDEERGYVVGIMMSTLNQDLHGKFLEHSWATPATALPAISSRIPVVDPPLVVELLRVAVRRRPSLLDFSLPSVDNSIVMPARLRLCENGNNDEMSLETLLNRLSESNYKVASISGVSGSGKSTLLRVSLGKYLAEMTSPGINRKIPVYLTALSLLNVGAGSALEQLCLGVMQDRQIHYARELLEADLIGLLESSTLKFAVLVDGLDEIKNPFQRAEIAKNLQELGEILSENQ…	749	4
bNACHT44	pEK0082-pLOCO2-bNACHT044	Pseudomonas viridiflava	CDRTc14	MBPF01000022.1	ttatcaccggatcagggaacaactgaatccttatttaaaaatgagaaagtaagaaaacgagttagacctgccgaccccagcaatcaacctccaacacctaacaaggggagagaatgggcaaagctacgatacttgatgcctttcaatcaattacaaatatctgattttgcccggaactggtatagccagcgttgcgtaagtgaccatgaagccaagcaaaaaacgagtgacttattagcgtccctagctcagtcagagataacacaaagacttgctagaacacctaatctcctgagcctgatggcaattgtgcacagggagcgcgcgcacctacctgacggcaaagcgttactttatgaggaaattgttaacgcttacatcaacactattgatttgcaa…	2243	ODJ92223	2826584315	MAIVHRERAHLPDGKALLYEEIVNAYINTIDLQRKIGAETTLSSFGWKEKKSWLAYVGFKLQEFRGWGSLTTGILATEEQVVGWLEEAIQQSEVFDSRSVAKEFLSWVARRSGLLLPRGENQYAFVHLSFQEYFCAYYLGSCIVRPAFVTNSLAPDALVTKAKLEQWATHPAWLEAFIFLFESLSAEHGSEWVEALIQIVFDDFDASLASLAARLIKNKHVKLPSHFRDSLAEFCVAAIFNEASFKPAPDSEIFRTLMEAGYAALITDQAIKRQDTQSFPTYPLSKVKILIVSSGATIDKSYLAKFQNLLGMSVVNSNIDLSGLSNTPKLLHLRLINSKVLGYENIALQKNLGALELREIDIADINPLSHLRKLTMLELSDLNITDLSPLETLTSITYL…	630	1
bNACHT45	pEK0083-pLOCO2-bNACHT045	Pseudomonas sp.	LAIL14HWK12:I6	NZ_KI911380.1	gtggctacgcccgctcactaaggctttcctcgccatcgggaagatgtagccaacgccgccacataaggcgttcaaaaaggctagcgcgaggcgatttgagtcgggaactggtgaaaatgctcctttagagatggcatattgaaacagcatctggataaaatgcttgcagaccaggtccgattatttgcaaggatacaaaaatgtcggagaagcataaagtattaagcgatcttcctactcttacagacggcctgcattgggattcagaagtcgcaaggatgaaggtaagggttgagcattgtccaacacctcacgttatgggtgtgcatgggaattggggtagtggaaaaactagtttcatgcgacaacttcaacgagagttgggaggggtttgcacgg…	4602	WP_155951565	2525057497	VSFSNIDDLWSDSRLRAYLGALNRRCGIVETLALPTMRDLPPVKIETLFVPPLLSKVAVNADSDSEDWPSGKSLLDAFEESSRLVVLGDPGGGKTTLSNWIAWRLTSGLTSPLPKCLTGILPIPCVLRDMHSDLFKGNKSVDDLAAAVAKRALGDSRAEEVLPLINDWVNSGRFILILDGIDEIPVSSRGAVASWIKEARDKKACVLATSRIVGYEDFPIDSPVLKGDRIDKSAKRLGVHGGDVSISEDEGKTSASWADIRYLMPFNKNQISDFVKNWYRQRCVSESEAREKTLDLLGALEDSEVTSELARTPNLLSLMAVVHRERAHLPDGKALLYEEIVNAYLNTIDSQRKIVQDDVLGGYTWKDKKGWVAYVGFMMQSARTNYSQEGILVSERQVV…	954	2
bNACHT64	pEK0084-pLOCO2-bNACHT064	Escherichia coli	JML132	NZ_BFQN01000010.1	aaaggcagcctccagtatgtagtttgaaaaccaccaccagaggttccaatctcataggtggtggactgaacgaggttggaactaccggtcatactggaaccggcgcaccttacggtgcccccgcccagcccaccataattttggtgtagctaagcgcgcgacataaaaaagacgcagacgcgtcacgtgtcgccagtatggttatatttcggggttccaatcccggcacctgattttgcaggcgcggattaaggatactgcgatgaataaacagtggcaaggagtaacaggaaaaaagaatgatgcagaagtctgtcgagatttcaatctcttattgaacaccgtgttccaacaggcatacactcctcaatgagactcagactgagccagcctgtgaac…	4990	WP_059320638		MANYIDVDRRFYKHTNPLEEIPKQIYVDWFEDNGSAGWSELLKYSRVIILAEAGMGKTREMKEQSIKLNQAGQFSFVIPTEALTEEHIVDILPPDDKARFEQWEKCSEHAYFFLDAVDELKLKGDKFEKLLRKLRPQLEKHLSRVRLIISCRPSDWNNYDLALLKQWLPVNSHTENQIMSASHKSGREFFKDTVSGWFSQPVHNDPLEELEKGMEPKAEEYHQVHCFHMRPMTNQQIKKFTRGSVVSEPERFLQQLHALNAEVFTSRPQDLLSLIAYWNTHKQFDSELVLHEADIKNKLTENYERCEQVIKSPREIRDAVERLALAMSLTRKYTINIAESSIPDGLSLNPAKILTDWLPKDINALLRLAIFEPATYERVRFHHRSVQEYLAACRLRYLK…	1468	1
bNACHT67	pEK0085-pLOCO2-bNACHT067	Klebsiella michiganensis	2880STDY5682685	NZ_FKZF01000025.1	aatcagtagatcacaaaactctatgcctgtcttttttcacccgcccattactggggattcctcagcgcctgagcgggttttttatgcctgtttttcaagaagtggggcatcgctatcagaaagcaggcgtgatgcttggggatttctatagccagggcgtagtgcacctcaacctcttcgatgataacgcaccacggaaaaacagttaaaaactcaaagagtgctcgatcatctcaacgcaaaagatggtagggggccgctgtattttgcagggtagggaattcagacagcatggcaaatgaaacgggaaatgctatctccactgtatacgaccagatacagtaatttactaaaggtcagctgacaacaggtaggctatgggttgactgccattatgaa…	3303	WP_064381242		MKYMAEYLQSIISSIRHITMLNQYDESNLSLYLKAMQTLKEDDFSKSVLKPLFESMSFSRVDFVGGPYEHGKDLIALHEIPLKGTSIYAIQSKKIGEKSNTSEKNVLSDLIIQLRQCLTKKIKLHDGLEQVPDYVYLASPFQISQRLLCEIHEQLQLGEKRVEILDGPKIIELMKKYKPSLLESLLSISDKLQIYDIKQLNNIELIAALNQKNSIDEMNCYSDLAFFMGTIDSNILLDSEFSLKKDTFVLSKGSWDLLNKEVCCPLERILGYYPLVQSSDEIDKVYNKAMMEFKSKNNRQIKKNIDQAQRLISTNIHLISGIISNIDTSINGMIAQSRSNILFPLIVECHRLLKNLVSTSFCEKEQKKIEQFISKEGIVKIADLHKQSIFPDFLNAKNI…	921	1	T2, T4
bNACHT69	pEK0086-pLOCO2-bNACHT069	Klebsiella pneumoniae	CRK0035	NZ_NEZG02000044.1	tactaatattgataggtatcaatttgcagctggttgataacgatatgaacatagaaagcaacatctgttttcacaaggctcttgcttttattatttttttaaacaagaatggtatgtgtataactttatgatattaatttaattggtttctacaaaagatttcttcaattaaagttcaaattatccaataaggaattaacatgaactggtcagacttggaaaatagagtaaaacaattctcaagattaatttacaacagggactcaagctcaataagtataagtgggatgcaattcgattgttttactaagattgaggaagatcactatgtttgcattgaagtaactaaaaatcacacgctcgaaaaggtaaggatggatataaacaaactcatcactt…	2482	WP_087866631		MNWSDLENRVKQFSRLIYNRDSSSISISGMQFDCFTKIEEDHYVCIEVTKNHTLEKVRMDINKLITLRMRKASEGAFVKCILILEREPTDLMKGTAFDSKIELLTLDEFERKFLDYKNYIFTRKQKNIGSAIDPWTGELDNNPYVPVKYVETKTDKEFKISDIKSLLDKGAKVILTGSFGSGKSRCLSELFDNYSEQPDPSYCFVINLRENWSLKRANEIVRRHFEDLSFPPEIVNNSVKLLTFKKSVFMLDGFDEIGSQNWSNEPSKLSKAKQDALTGVRDLITNVQGGLLITGRENYFNSDSEMFSFLGLNEKETIYIKCKDAFSEDEMKEYMLNIGCPDLIIPPWAPWKPLIFQMIASISERLALLSEDNEYEFWDRLLDFICHREANINKAILDS…	743	1
bNACHT70	pEK0087-pLOCO2-bNACHT070	Escherichia coli	LMR3158	NZ_QLJZ01000008.1	gggtcgattttaatgcaggtgcatttcgatgaaaacctacaaaagcgctaagttgggtgcagtctcaagagggagttaactgtctaaaaaaagtaatgcaaactcatgcgaactgatgcacattaaaatttctattcattgaatacactaagacacttaaatcaagcattaaggtattttcggatcgcatgaagttagactttaatcacagcatagggagccaaacaggaaagctatggcagattcatatgatttgacacaacttgactcacactcatttgaacatttagtgaactttttggcattaaaagttcttggtaatggagttacgggttttgctactggtgctgacggaggcagggatgggtaccttaagggtagagctccttacccaacaga…	4278	WP_115915321		MADSYDLTQLDSHSFEHLVNFLALKVLGNGVTGFATGADGGRDGYLKGRAPYPTENDAWEGIWFLQSKFHKPHLSKDPQKWLVNEVKKEIKQFETGARSHRPNVWIIASNIEPSGVPETGAFDKIKEMVSKLDPNINIDIWGGRRIIDFLVHHPEAAANYGHFLTPGHIITRLYQDLSKHDKNVKEIINHFISNQFHELSYTKLEQAGSGSDQRPKIYELFRDLPVTSYNKDSYMIMDSLVSASKNVQKNSTWNNFGHGWKEWSLNPVRARILLLKGGPGQGKSTVGQYFGQVQRAAYILSENGPNVTQHLHEIATDLKVQATKEGYWPTVPRIPVFIELKDFANWYSSKSELDARNVVEYLCDKIRIKTSKVVTAEMMHEAFSLSTWFANFDGLDEVP…	1330	1
