## Supplementary material for "Bacterial NLR-related proteins protect against phage": Kibby et al. Table S6

### Sheet: E. coli and plasmids used
Table S6. E. coli strains and plasmids used in this study
Strain number	E. coli strain	Description1	Plasmid #	Plasmid details	Restriction Digest enzymes	Nucleotide Sequence of Plasmid Insert	Amino Acid Sequence	Reference and source
	MG1655	Used for phage infection experiments						CGSC6300
	OmniMax	F´ {proAB lacIq lacZΔM15 Tn10(TetR ) Δ(ccdAB)} mcrA Δ(mrr hsdRMS-mcrBC) Φ 80(lacZ)ΔM15 Δ(lacZYA-argF)U169 endA1 recA1 supE44 thi-1 gyrA96 relA1 tonA panD; used for cloning						Invitrogen/LifeTech, catalog number C854003
AW2413	Omnipir	F´ {proAB lacIq lacZΔM15 Tn10(TetR ) Δ(ccdAB)} mini-Tn7(pir-116+) mcrA Δ(mrr hsdRMS-mcrBC) Φ 80(lacZ)ΔM15 Δ(lacZYA-argF)U169 endA1 recA1 supE44 thi-1 gyrA96 relA1 tonA panD; used for cloning						This study
AW2819	MG1655 F'	F´ {proAB lacIq lacZΔM15 Tn10(TetR ) Δ(ccdAB)}; Used for phage infections where the F plasmid was required						This study
AW2877	Omnipir	Empty Vector (EV) / negtive control vector used for phage resistance analysis	pAW1382	pLOCO2-gfp	NotI-HF/SbfI-HF	aggaggaattcaccatgggatccaaaggtgaagaactgttcaccggtgttgttccgatcctggttgaactggatggtgatgttaacggccacaaattctctgttcgtggtgaaggtgaaggtgatgcaaccaacggtaaactgaccctgaaattcatctgcactaccggtaaactgccggttccgtggccgactctggtgactaccctgacctatggtgttcagtgtttttctcgttacccggatcacatgaagcagcatgatttcttcaaatctgcaatgccggaaggttatgtacaggagcgcaccatttctttcaaagacgatggcacctacaaaacccgtgcagaggttaaatttgaaggtgatactctggtgaaccgtattgaactgaaaggca…	MGSKGEELFTGVVPILVELDGDVNGHKFSVRGEGEGDATNGKLTLKFICTTGKLPVPWPTLVTTLTYGVQCFSRYPDHMKQHDFFKSAMPEGYVQERTISFKDDGTYKTRAEVKFEGDTLVNRIELKGIDFKEDGNILGHKLEYNFNSHNVYITADKQKNGIKANFKIRHNVEDGSVQLADHYQQNTPIGDGPVLLPDNHYLSTQSVLSKDPNEKRDHMVLLEFVTAAGITHGMDELYK	Ledvina et al., 2022
AW2878	Omnipir		pEK0008	pLOCO2-bNACHT01	FseI-HF/SbfI-HF	gaaatccatactccagcactgatcgacaccggtcaggaccggacgttgctgacgatgtgctgcactgacatgcccgcaggggcgcttttttgcgcaggttgaggccttccagacagtaaatccggtgtgttttcttgtggttaacaggtcagccttcccgccgcagctgaatatgaatacgcgggcaaccttagcggatccgggtttccgctatttcccggatacgcagggttatcgcccgatcatcccaccagctctgccagtggtaaacggttcttagcttttggttaaaatcacaagaagagtttatgaaaacataccattgaaatgactgtttttttttaggataataaataaaaaatggtgaatttatggacataattcaagagttaacgaaag…	MDIIQELTKAGITVATTQLFNRVFALWDRTNLNARRLVRELNSRAYINYLEKHVSRVVSLRTIHSSEYDVQLKDMYHPLRIRGVIPNSSSQLVKDGFYIENEKITNIIGIAGQGKSTILRKIFVEQLFNGNKIPFFIELRKVSDEGIRKSLQNILVNLSLKPSDIEVEELLASNKIILMLDGFDEINSERKNTILHEIVRLNLTYNLQIITTTRPGTAICSEPSIVNFKVQLLVEDDILSIIEKLNSNNDSIDIEQLPKIKETIRNNKNLVSVMTSPILVTLFHVCYPYMDIIPNNTVEFYSNLFMTLYLRHDKVKNFDREKSSSLSHNDAYDCFCALCFYSIFKNSYDFTEQTLIEFTKASMQLKGKHDNCGPENLAVDFVDVTCLIQREGYNKYIFI…	This study
AW2820	Omnipir		pEK0009	pLOCO2-bNACHT02	NotI-HF/SbfI-HF	gggttctcaccggaagaactgcttggtctgtctgaagaagcaccaaaatcacgtaaaaaaacgttaccaaaagcgccgcctaaatatcagtttgaagaaaatggtgaaacgaaatactggtctggtcgtgggcgtgcgccaaaaccgattaatgaagcgttgaaagccgggcgttctattgatgaatttctcatcccaaacgatactttcaactgaactgaaaacctccaagatataattcaaaaaatctgaatgtcttttaggtgcgttctccgtcaaacacataaggtatgattgtatggacccaattaccgctgaaatattaagaataggcataagtgaatcagccaaacttatctttcaaaaagttctttcaaaaaattggatgaaagaatatac…	MDPITAEILRIGISESAKLIFQKVLSKNWMKEYTGGRSIVEQLLSLDIQSDYIVKHISRAMKMRTIHSSENDVMLNSIYHPLTIHREGKNIKVDDKFLLSDNNITNIIGFAGQGKSTILRKILLESIKNGDKIPFFMELRKIEAKGIENSLLSIIEELGIKTDKKSLNSLLSSGNILLLLDGFDEISSKMRMDILSEIISLNRRHGVQIITTSRGGTEICTESNIINYTVNKIKRSDIMSILKKLSESQEVEEDTLQQIFHMLKGNTSLVETMNCPLLVTLFYICYPHLDSIPDSATEFYSKLFTTLYFRHDKVKNYKRERKSDIPPPEAFNVFCALCFKSIYDNKQDFTELSLFEYTKQSLALCGANEARPEDIAYDFVDITCLIQRDGYDRYVFLHK…	This study
AW2879	Omnipir		pEK0010	pLOCO2-bNACHT04	FseI-HF/SbfI-HF	tggtgcaacgtgttaacgagataatgatttatgccgtaaatactggtcttattgatgccaatccagcatcaggcattggaatggcctttgagaagccaaaaaaacaaaatatgcctacgttgcgcccagaagaattgcctatgctgatgcgttctctcgtcatgtcaaatttgcctgttccgactcgctgcctcattgagtggcaactcctgactctagttcgtccttctgaggcttccggtgctaggtgggctgagctcgatctcgatgcaaagctctggactattccagccgaacggatgaaggctaagcgtgagcacattgtaccgttatccccccaggcaatagagattctggaagtcatgaagccaatcagtgctcaccgagaatacgtttttc…	MQPVTLDGMIAASLPWAKEVIKNKIIPIISSRVKDYLDDVRAARFLNDSMEKFLSRVGGQCSLVNTLAFQNTPIELKKIYEPISVYHDNEQSNYECLINNKIDILNSYNHILITDSAGMGKSTLMKRIALYCIEETNQIPIYLELRRIQDYSIAEQVKNQLGLGKNISNACLKEIPFIYLFDGIDEIPQGIKSSVVNSLREFADDFSESKIIITSRHDSFLSELYGFSRFKIKPLDSYQAYDLLRRYDNTGNISSKLIKGLRLEEGRNFDDFLSTPLYVSLLFCAYKFKPIIPRKKELFYSQVFDALFESHDLTKELGYVREKHSKLDSTDFHQILRRLGFWCLKEGGRIEFTKDDLQIIIKEIASKIPGLTISASLFIKDLIETVPLFVKEGAIIRWS…	This study
AW2825	Omnipir		pEK0014	pLOCO2-bNACHT09	NotI-HF/SbfI-HF	ggcaaggggatgtttcgggaggcacccgacaccttaaatattttattcatcaacaatgcatgtcgtattttaggccgcctttatgacggtcgttttttatgcagaaatgtttaatcccatagtgagggacaattgtgtcagcggaatatctccgattgaattaatctctctggattaccattgtggcgatgttatgtaattcaaataccttatgactgtataatacacctcatcacctggttcctcatctcgattccagaatttttagctacggtaatgaatcctgaacatgtggtagagtaagcatgggaaaatgcgacatgtaaactgtgaattgtatcaattaattgaattagcactattgacaaaatctaaatataatccacttgttaaaccaaa…	MKKIFISYSWDGEEHQEWVRKLADSLEEDHAYHVVWDGYDLDPLSDKNFFMERAATNTDFILVVATEKYKEKADNRNGGVGIETYLAAARHWEMMTGKDKKTNVITINREPDSTPNYLNGHLYVDFSKDELFNDSLVELKRLLNAEPKFKRPEKQIGVTSLKSYNLTKVSDIIGIGAKNRICLINAAEGTDFSAGKKIKYEFWELRNPGGVITHVLALHNNIIISQTLNRAAEEIKERFQNISTLLILRPREKKKGVESMDTILEKKGYSRTVNINEYTYDEYIWEYCIDSDFKNITPPDAIEFYTSQEVVDSKGKIYSSGVNTLSDELLKTSDYSANLIIGSGGIGKTSLCLTLVNKLIKEKSESFLTILIRSEDIRKYIHDAGINSLYVSDIYDIYE…	This study
AW2880	Omnipir		pEK0015	pLOCO2-bNACHT01_K115R	FseI-HF/SbfI-HF	gaaatccatactccagcactgatcgacaccggtcaggaccggacgttgctgacgatgtgctgcactgacatgcccgcaggggcgcttttttgcgcaggttgaggccttccagacagtaaatccggtgtgttttcttgtggttaacaggtcagccttcccgccgcagctgaatatgaatacgcgggcaaccttagcggatccgggtttccgctatttcccggatacgcagggttatcgcccgatcatcccaccagctctgccagtggtaaacggttcttagcttttggttaaaatcacaagaagagtttatgaaaacataccattgaaatgactgtttttttttaggataataaataaaaaatggtgaatttatggacataattcaagagttaacgaaag…	MDIIQELTKAGITVATTQLFNRVFALWDRTNLNARRLVRELNSRAYINYLEKHVSRVVSLRTIHSSEYDVQLKDMYHPLRIRGVIPNSSSQLVKDGFYIENEKITNIIGIAGQGRSTILRKIFVEQLFNGNKIPFFIELRKVSDEGIRKSLQNILVNLSLKPSDIEVEELLASNKIILMLDGFDEINSERKNTILHEIVRLNLTYNLQIITTTRPGTAICSEPSIVNFKVQLLVEDDILSIIEKLNSNNDSIDIEQLPKIKETIRNNKNLVSVMTSPILVTLFHVCYPYMDIIPNNTVEFYSNLFMTLYLRHDKVKNFDREKSSSLSHNDAYDCFCALCFYSIFKNSYDFTEQTLIEFTKASMQLKGKHDNCGPENLAVDFVDVTCLIQREGYNKYIFI…	This study
AW2881	Omnipir		pEK0016	pLOCO2-bNACHT01_K115A	FseI-HF/SbfI-HF	gaaatccatactccagcactgatcgacaccggtcaggaccggacgttgctgacgatgtgctgcactgacatgcccgcaggggcgcttttttgcgcaggttgaggccttccagacagtaaatccggtgtgttttcttgtggttaacaggtcagccttcccgccgcagctgaatatgaatacgcgggcaaccttagcggatccgggtttccgctatttcccggatacgcagggttatcgcccgatcatcccaccagctctgccagtggtaaacggttcttagcttttggttaaaatcacaagaagagtttatgaaaacataccattgaaatgactgtttttttttaggataataaataaaaaatggtgaatttatggacataattcaagagttaacgaaag…	MDIIQELTKAGITVATTQLFNRVFALWDRTNLNARRLVRELNSRAYINYLEKHVSRVVSLRTIHSSEYDVQLKDMYHPLRIRGVIPNSSSQLVKDGFYIENEKITNIIGIAGQGASTILRKIFVEQLFNGNKIPFFIELRKVSDEGIRKSLQNILVNLSLKPSDIEVEELLASNKIILMLDGFDEINSERKNTILHEIVRLNLTYNLQIITTTRPGTAICSEPSIVNFKVQLLVEDDILSIIEKLNSNNDSIDIEQLPKIKETIRNNKNLVSVMTSPILVTLFHVCYPYMDIIPNNTVEFYSNLFMTLYLRHDKVKNFDREKSSSLSHNDAYDCFCALCFYSIFKNSYDFTEQTLIEFTKASMQLKGKHDNCGPENLAVDFVDVTCLIQREGYNKYIFI…	This study
AW2882	Omnipir		pEK0035	pLOCO2-bNACHT11	NotI-HF/SbfI-HF	gcaggagtatccgcataatacttgtgtaaccaggtatcgagtagaaaagggacagccgcccagcggctgtttttccataggctccgcccccctgacaagcatcacaaaaaaggacgctcaaatcagtggtggcgaaacccgacaggactataaagataccaggcgtttccccctggtggctccctcgtgcgctctcctgttcctgccattcggtttaccggtgtcattccgctgttatggccgcgtttatctcattccacgcctgacactcagttccgggtaggcagttcgctccaagctggactgtatgcacgaaccccccgttcagtccgaccgctgcgccttttccggtaactatcatcttgagtccaacccggatagacgtacaaatgcaccact…	MDPITNEILKIGIGETAKLIFNKILSKNWIDEYKNGRSIVEQLTSLDVHSDYIVKHVSRAMKMRTIHSSENDVMLSDIYHPLTISHEKKEIKVGDDFLLSDNNITNIIGFAGQGKSTILRKILLEAIKNGDKIPFFMELRKVEKLGIEHSLLKILNELGVHANEENLASLLKSDNVVLLLDGFDEVSSEMRESVLEEMNCLNRNYNVQIISTSRDGTEICNESGVVNYKVNRIKRSDIIAILRKLSQSNEVEQDTLAQIFQMLKGNNTLVETMNSPLLVTLFYICYPHLDSIPNSAIEFYSKLFTTLYFRHDKIKNYKRERKSNIPPSEAFEAFCALCFKSLYDNRQDFTHHSILEYTKQSLKLCGVENCQPQDMAYDFIDITCLIQKDGYDRYVFLHK…	This study
AW2883	Omnipir		pEK0036	pLOCO2-bNACHT12	NotI-HF/SbfI-HF	ttgacgttgccgggctgaataaactggcttccctggctaatccccgtatccggactaattatcgtgagtgtcttgatgccatacggcaggttacactgcagcaggagtatattcggggaagatccttatctgaaattatccatttccggcctggaatgtctgaaaggtctcaggagcggttaatgaaaacgctggattaaaaagaatctaatctattgaaaatcaccatgattttatggataatctcataaaaaaaggatcatatcatggatttagtatttcaggaattaaccaaggcgggaattagtgtagctgttaagacgctatttgaacgtgttgtttcaagatgggacaaaactaatttaaatgcacggagattagttagagagttaactagtc…	MDLVFQELTKAGISVAVKTLFERVVSRWDKTNLNARRLVRELTSQTAYMNYLQKHVSRVIRLRTIHSADYDILLNEMYHPLSICALTPGSTPKKVKDGFYFEDEFVTNIIGIAGQGKSTILRKLFIEQVFHGDKIPFFIELRKVGDDGIRSYLERLLKNLSLRPTDVETEELFKSNKIILMLDGFDEISSEKKNGILNEITQLNLTYSLQVITTSRPGTTICSEPSIVNYKVELLKESDILSIIERLNTNNNVIDKEQLSKIKETIRKNKNLVSVMTSPILVTLFHVCYPYMDIIPKNTVEFYSNLFMTLYLRHDKVKNFDREKSSSLSHNEAYECFCALCFYSIYKNSYDFTERSLIDYTKTAMQVKGKKEGCEPASLAMDFVNVTCLIQKDGYDKYI…	This study
AW2821	Omnipir		pEK0056	pLOCO2-bNACHT22	NotI-HF/SbfI-HF	cttgctcttccggatacgtccggagaaatcctgaaagcccgcatggcacaagctctgcgggcttttttgtgtctaccgttgtccgaggatatccagctaaatccagtgattattggtatacgtttaggtatacggtaggatgtttacctaaacgcgtataccaattaatgaaggagcggccacagtggcaagaacgacacgccccctgaccagcacagaagttctgcgcgctagagcgttagaaaaggatctaacgttacatgatggcgatggtctttttctgctcgttaaaacgaacggtaagaagttgtggcgtttccgttatcaacgtccagcaacaaaacagcggacaatgatggggcttggtgctttccccgccctttcacttgctgatgctcg…	Gene 1: VARTTRPLTSTEVLRARALEKDLTLHDGDGLFLLVKTNGKKLWRFRYQRPATKQRTMMGLGAFPALSLADARRLRADYLALLANGIDPQIQAEVAEEQQQIALDSIFSTVAANWFQLKSKSVTPDYAKDIWRSLEKDVFPVIGEIPVQQIKARTLVETLEPIKARGALETVRRLVQRINEIMIYAVNTGLIDANPASGIGMAFEKPKKQHMPTLRPEELPKLMRSLVMSNLSVSTRCLIEWQLLTLVRPSEASGARWAEIDLDAKLWTIPAERMKAKREHIVPLSPQAIEILEVMKPISAHREHVFPSRNDPKQPMNSQTANAALKRIGYGGKLVAHGLRSIASTAMNERGFNPDVIEAALAHSDKNEVRRAYNRSTYLHTRIDLMNWWGL…	This study
AW2822	Omnipir		pEK0057	pLOCO2-bNACHT23	NotI-HF/SbfI-HF	ggtaatccttacttgattatacacgccggacatcttaacttagcccaaggcggacattacaactttgctgttacacccttagtgcgcataacaaagattatgttaaatataaaaaataacattttaaatcaatgctttacaatagggtaagtgctttccttagtccacattgagtttcagttcgtcgtgtcaaattttatgtcaacaaccttgatttattatctattttttatatagttacaaacactttaggttttggaatttcttaatatgaaccactttataacttccatatcaagaatcagtaattatcctttttattctaaatgaatttagacagtcactttataattttttgaaggagcaaaaatggaaccgttaacaatatctgctgctgca…	MEPLTISAAALGIVATNKMVETFSESLTKSTYELLNSVVSQKWKHGTDNAKVLIEQILKKDTFTHYFDLCIKRYLSVRTLYNLNDDAFIDEFYHPLTVKNNRTNEDLLINNDFCIQNENILNIIGAAGQGKTTILRKIFLAILSNNSKINKIPFFFDLRNLENNSIQDSLIKTLTTLELNCTNADLKGLLKSKKIILLLDGFDEISPDIRETILKEILHLNDSFQTQLISTSRPGTEICTTAGINNYHVEPLTEKDVFSIIGNFLPKESADQLIAALKKNKQLLSSINTPILAVLLCVCEKHLDSMPKNAREFYNRIFNILFEGHDKTKNFYKRHRKTNLSISESKEIFCALCYISLKSSSQLSWDNLKNITKKSFKVLGLNYSDTFAEDLINDYIDVT…	This study
AW2823	Omnipir		pEK0058	pLOCO2-bNACHT24	NotI-HF/SbfI-HF	tctcaaaatcggtggagctgcatgacaaagtcatcgggcattatctgaacataaaacactatcaataagttggagtcattaccaaaataaggtataattcatgcaaccagtatctcttgatgtattagtctctgcatcccttccatgggcaaaggaggttattaagaataaaatattacctatcatagaaagtagtgttcgtaattatttaatagatgtacatgcagcacgcttcttgaataaaaatcttgaacgtttcctatcaaatgtgaaagggcaatgctcccttgtgaataccttagcttttcaaaatactccagtagagcttctagatatttatgagccaatgagcatttattacgataatgaaaaaaaaccatacacatgcctaataaaaga…	MQPVSLDVLVSASLPWAKEVIKNKILPIIESSVRNYLIDVHAARFLNKNLERFLSNVKGQCSLVNTLAFQNTPVELLDIYEPMSIYYDNEKKPYTCLIKDNADLLDNFNHILITDSAGMGKSTLMKRIALDCIANKEYIPIYIELRRAKDYDFALQVKHQLGLGEDISDNCLKKIPFIYLFDGIDEIPQQLKSKIVNLLSTFANNFSESKIIITSRHDNFLSELHGFSRFKINPLETNQAYDLLRRYDGRGPISSQLIKGLRLENGHNLNEFLSTPLYVSLLFCAYKFKPIIPRKRELFYSQVFDALYESHDLTKELGYVREKFSKLDSTDFHQVLRRLGFWCLKDGGKIEFTKDDLQITLQNIISKIPGISTSPSLFIQDLIETVPLFVKEGAIIRWS…	This study
AW2824	Omnipir		pEK0059	pLOCO2-bNACHT25	NotI-HF/SbfI-HF	cttagtctttgatactatgtttataatgttgaaaaagagtctaatagttgacattgtatgaaatatgattgttatataaaatgatttttttggagactgtttaaggtaaacaaatgaaaccagaatacttaaggaaaatagaatcattgcaacgtgaggttgatgatttccatccagtgctaagagcgcttctaccacgtttgccgactgttacacatgttgaatataagcaaggaccatcagaaaaaggtgctgattttgtcataattaaacgagatgaggcattagatgaggaaatatatattggggttatttgtaaggttggaaagataattcagtcaaatagtgaggtcgaacgacaaatagaagagtgtcaattatacccacgctttatttctt…	MKPEYLRKIESLQREVDDFHPVLRALLPRLPTVTHVEYKQGPSEKGADFVIIKRDEALDEEIYIGVICKVGKIIQSNSEVERQIEECQLYPRFISSGSKNIHLNEIWVVTNSSISNNAQEKIYLKFKSTNIKFIEGEKICSLISKYYPEFWDFESINYEQYLTDTLQTISDTPESSFFGSVGINNLIDRYVSKEDHKKRRHRPLKLYSVVRAERFIFLEGTVGSGKSTLLKQLIKKIKEEYSYEKDYILPVFCQYKDVLEKKLNIENIIQSVLSKYKIQHDGNILLIVDSVDEVKESLEERQNNFRDIVEKVSRSDKVRLLVASRIMDSLQDYEVIDQMFARYSIIPLSTGQIIDFVDKICNDIKITNKLKNGIEKTPLFKFIPRTPVSAILLARILSD…	This study
AW2826	Omnipir		pEK0070	pLOCO2-bNACHT13	NotI-HF/SbfI-HF	aaaatcaaacttcttttttgctaggaaacatagaacttttttcttcagtaaaagaatattaggtggttataaggcctggtggtaatattttttcattatttttatgtgttttttagatgatcttaaggtgggtattggaaatcaaatgcttagtgatcttctctcttggttgtcaaatttagataacgaaaaaagctatgataatattttttacattttgtaatgataaggattcatcgtggccgcaaaagacgaaggtgcagcaatcagtgataaagtgataaatgctggggaaagagtatttaatttattatggagttctaacggtgaacatgatttatggcattggattttattgatttttatagttttaagtgtgtttggagtagggcttttttt…	VAAKDEGAAISDKVINAGERVFNLLWSSNGEHDLWHWILLIFIVLSVFGVGLFFILKTICALIEQLAKFLESYKSSGFPIWLNKDNKIRVRKRKQFCAVLDADLSYLAKAENWNDQYFTDLEAEVETEGGYYASALDKLRRKKSFGLRKERSLIRAISSSTERAMQLVGEPGSGKSVALRHLAKQFAIQGKKSNDKKATVPLYINLREMEVSNIDEINADSVRNFVLENIRRGDADTAAFVRENWEDYCNRGVWLFLFDSFDEIPSVLHSATGSNIIQTYSQALRQFLEGMGECRGILASREFKGPEALPWKKIRILPLSGEKQDELIRNSFLNESNLNLVRQHLASPHTTIGTTPLFLTLLCRYVRDEQRAPSNDHDILFQHIERLAKREPEYLERKY…	This study
AW2827	Omnipir		pEK0071	pLOCO2-bNACHT16	NotI-HF/SbfI-HF	aaacacaccagatttaacataataataatctgcaccaaacgaagtgaacaaatttaaaatgtccctcgaaacgcccgttttcatacgttaaggccaaaaacataactgaataaatactgcataaatggtgaatagaacgactcaaaccaaaagcgtggcttagctgcttttttaactaacttttcagcttgaactgtaatagcgttgttaatcgatctttctcttctccaattgagtcacttcgctttggacttcagcgccctcatgaacaattaatttttgcatgctatctcacactatcaaccttgttaaatttattgctatctaagaaaatcgataaagaacgaattttcaatgtcttaagtgtaagttttaataattttttgagaaccaacgtcc…	MPIFEGFLALSSVLCKTGFQIIAGQNILAQQASAELIDLIRKKIPNSRQAGRLNRLLEGVADEAAECLQTLSESEEFKLPENEKLATIHAVQLTIEKAELNFDKVIKVNMSAEALEKQILSSGKVEYDSLTSSSQQYFDILLRDSCAITVEIVKGMPNINVLISSELLRRTDEFLDKFKDLLSELSTKTVSIDQKDKDFETRYLRSIATKLNSYSLFGLDVDASLKKLDLDISYISLTGSPSYECELESTQIEHILSQANAAIISGSPGSGKTTLLHWLALNASKHTFEGELDRWNGFIPFIIPLRKYSKNELPKLSDFVEFASRLLVDTMPEGWVDRVLSTGKAMILIDGLDEVSREKRAEVQNWIDELLSVYTDCFFIVTSRPNALDEDWLYYAELA…	This study
AW2828	Omnipir		pEK0073	pLOCO2-bNACHT20	NotI-HF/SbfI-HF	ttgtagttatctctcacctcgctgatacagcaggggcaaattgagggaatatcaggaaccgcaaatcagaagcggaaacgtaaaagaagccgagccaatggttaagaactagatagaccaagcccaacgaataccacggcccagaaacgacaaaacccgctcgacggcgggtttaagctgtgtggcgaagtaaccactcttaacacgatacaatactttttgcgtacgcgttaagatttttttataattacttacctttctcacaccaaatgtaaaagcaatattttttgataatcctgttgtttaaagggaatagcatgaaatcaattgtacacttatccgacttacacttatcagactcaaaaaaatatggttttcactggaaaaaagccaaagaac…	MKSIVHLSDLHLSDSKKYGFHWKKAKELVTVLVNDIHSLSKENNLQIDAIFFTGDLTFSGTKEQFQLFDEHFLSPLIQKLNISKKNIFITPGNHDVDRSKVHPLEKQLRTGSDENFISSYFDMINNGEYSWERLYEYCEYNKTILDHHSDVEQSGRMITCFKVTNKLYVVSVNSAWLAMDDNDIGNLRITQKQIDFINRAKIPSDAKIILLCHHPLDWLNKNDRDIFSTFIEKKVSIFFFGHMHDFKQKLESSFCENITLFLQAGTLDTSENVSGYSLINFNSSNVISDGRIFYRKYNKEKTCYEPWEERGNGGVFDFTTEKTLTFDSEKFATLSNEILEKTDKDLLINIGISDEKKKSLRALFTEPNFLEFALGAMPSMEIKSTQELLEGRNNLVIVG…	This study
AW2829	Omnipir		pEK0074	pLOCO2-bNACHT27	NotI-HF/SbfI-HF	gatgttgatcctattatactgtgtttatatacagtattactgaaagcagctaaggatcaagaaacttgtgaagcgactcctgaaagtgcttgaagtgtctgttaatttagttgtgtggtatctaatatagttttgttgcctgacttaaacccagttcagcgaaaccgtagcactctggcagtaagtcgcgccgattccttgctcttcgatgaagaaccagctcccaccgagtttattcacaggaattggacgtgcatatgcgataagtacatcagaaaataaagtattctgcataaccgtcatgcaatttttagttgccagttcaaatatctgaaaagcgtgcccctgaatcggagtcctgtccattcagaaacagggagcaggccagctacgaaagcg…	NACHT: MSEEIKNTAITAAGYVYQNRQGLKLLCDWLDVPTRYTRVKFECDDEAVAPTGLDDIVAERPNHLVDLQQVKYTPNPAEHPLNWAWMLERTGKTARSRSMLRKWFDAFVKLDSARVGELSLKTNRRPDADIESCLTDGKIDLSKVPEPRRLEVIAELGDEKKCELFFKRLQIVHSDKSFESLEHEIDARLRFHGTPEGVANLKNVALNWSIQKNFPPPEGWISLEQVRTILRAIPPAPMPEDFVVPLGYEVPDETFHREFVRDTVAGAGQTIVLTGPPGRGKSTYLSAMCEVLAESGVPTVRHHYFLSTTERGRDRVNSYVVEQSIEAQVKRLHPEVDAPGSDLRGLLEACATYYKTKDKPFVLVLDGLDHVWRINSADKRPLDDVFSQIIPC…	This study
AW2830	Omnipir		pEK0075	pLOCO2-bNACHT28	NotI-HF/SbfI-HF	cccattgtttaccaacccatagattgaaaaaaatttacagaagatggtttgagtcaggtcaattacccttggttgtagatatttatttgatttttaaggatggatatactgctaattgtagcgtttggtgacaataaggacagtaaatggtggtgttagactcttcgggaatagatggtccgttcattgatcttgatagaacttttcatgaattatcgacgagtaacattgataatgagcgaatggttgacgattactatcctgtcggagatagccgaaattggggcagcttactcaatgaaaaacgcctgctgatactgtccgaagctggctctggtaaaacaacggaaatttacaatgctgcactgaggctcaataaagaaaacaagcctgcttttt…	NACHT: MVVLDSSGIDGPFIDLDRTFHELSTSNIDNERMVDDYYPVGDSRNWGSLLNEKRLLILSEAGSGKTTEIYNAALRLNKENKPAFFLRLEHISSDLEVAFEVGSYDTFLIWIASDEEGWLFLDSVDESRLRGARDFERAIRKLSHHIAQALGRAHIVITSRQSAWRGKEDLDLVQKAFPSGGRQHTARNDGEQTSPVLSSSPVQVLLNDSANKENTFNIVALDDLSSAQASRFIKAKGIANAQAFLDDIERANAWTFTTRPQDLDELAVFWSERGEIGSRIELVRNSIDRRLTERDQERDFHHPLSPDKARRGVRLLAAATTLMRIHTIKMPDCLPGIQGIDAAQILPEWTAQERFILLSRPIFDEAIYGQVRFHHREVREFLAAEWLSELLE…	This study
AW2831	Omnipir		pEK0076	pLOCO2-bNACHT30	NotI-HF/SbfI-HF	cacgcggacatgcctgcattggcgcgaccttcgcctcggatcgcgaggttctggctaccgtttgcgacgctctagaaaagggtaccgaatgggcctacatattcgcaaacttcaacgttaatgggcgtcaggttgatgttgtagtcttctctggcacaactacgcttgtcattgaagctaagggatacacacagcccgttatgggcggtgtgaacggcagttggacccaggtcggatcgtacggtagtcgaaagctacgcaacggatacactcaagcccttgacgccaaaaacgtcttgcgagatgcagtggcagggctattcggcactatttctggttatcccaacgccttgctagccattgcgccatcaattccttccggatcctcattgccaccaa…	MGGVNGSWTQVGSYGSRKLRNGYTQALDAKNVLRDAVAGLFGTISGYPNALLAIAPSIPSGSSLPPSDFKVSIGGQDVIEAVLSATSGALLSEKQCEALAAHFGLERVSGRDAAIHEAVLTSERTLLSYESSFLEFHGPTGKRLENDQYNLDDRLISASEVLEKALLSRSALLIRGPSGCGKSLLGARIATECLHAGVLPIHIQGKDFEGKLQKIIDAELGLLGTSARDLLSAGRHLGRQLVLFLDGYNECPEPLRTVLTRALQAFSLRYGAGIVLTSQGALDRQDLLSIEEILVSPPQSALKSRLAKLSPEDENFTNCQALLEIARSGLEAELIGQAAASLPAGASKFLIFDTVARRRLGNSATAGTRALCGFAEELTSQTAFSFSVREFDRFCDATG…	This study
AW2832	Omnipir		pEK0077	pLOCO2-bNACHT32	NotI-HF/SbfI-HF	ttagtgccctacagcaacataaagctgagaccatgtctgaacaggaccaacaaagccgcgatgacaatcgcgtaatgatttcacgcctggaaacaattgatgctgatacagccaaaggtggtagtacaactgatagccgaaatgaacaagttgatatctttgccgcctcatctacgggttttcgagttcgaaacacgacttgttgaattgttctcaggtgagcagattgacggcagcttccggctgaatgatgattagaaaactacattagttcaaagcagcatagtaaaaggacaaaagatgaagcctgaacagttaaaaaaaatagagtctttgcaacgtgaagttgatgatttccatccagttttaagagcactttttccaaaattgccaacagtg…	MKPEQLKKIESLQREVDDFHPVLRALFPKLPTVTHVEYKQGPSEKGSDFVIIKRDDTLDEEIYIGVVCKVGKITQSNNEVERQIEECKIFPRLISSGSKHIHLNEIWVVTNSTISNNAQEKIHYKFKSTNIKFIDGEKICSLISKYYPEFWDFESINYEHYLADSLNMMSSLPESSFFGSIGINNLIDRYVSKEDSKKRRHRPLKLFSVIKNERFVFLEGNVGAGKSTLIKQLIEKIKAEYSYEKDYTLPIFCQYKDLIDKNLEVELIISGVLSEYKIQHEGKILFIVDSVDEVKESMEERQSNFRKIVEQISRNDQLRLLVASRVMDSLEDYEIIDKMFSRYSIIPLTTSQLIDFVDKICNDIKITHKLKNGIEKTPLFKFIPRTPVSAILLARILSD…	This study
AW2833	Omnipir		pEK0078	pLOCO2-bNACHT34	NotI-HF/SbfI-HF	caataaaaatcttttaactaattgaatttattgatatattaagtatcaatggcagttgggttataagacagccttcgaacatttatagttatacatcatatattatatagtcaagtataatactttgaagtatacacgctcaattgcatttttttgttaacttctactcatagtaccggactgataaaaaaggaataatcatggaaacagatctccagtggttgctaagtcagagcgaatcccccattttagaatttaagcaagagtggtactggaacgactcgacagaaaaagaagaaatgaatgtaaaatggggcgagtttttaaaggacttagtttctttatttaacggttacttaggatatgttggaaagcctagatatttgatatttggttatt…	METDLQWLLSQSESPILEFKQEWYWNDSTEKEEMNVKWGEFLKDLVSLFNGYLGYVGKPRYLIFGYSESENRTYDIDTASIKQLSNLIVFKKDLSRRLEGLITPNHLHFSIEQVEHDGNKLIIFEITPPAYLIELKRELQTKTKSLDSGSVLLRKGQKTDEVRTASPAEIENIKIELNDFRISADYNKFYTGNESPISKDRSIEKTIQSYMDKNTSYSLAEGFPVKTKSWKENVIYEIYRLNDEFSGVKEFIYIHENANQGKTLADIRNKNHLINQNSAIILIERPNIKDIDKRKENLKRLFSTQYVYFIDEFGYEFLYKDCMLPYEKFDQSDFVDSFYKNEQDQNISALERVKQWFDSENEPLFVISGHGGIGKTTIAKQFLDFVYETHKSGVLFIDS…	This study
AW2834	Omnipir		pEK0079	pLOCO2-bNACHT37	NotI-HF/SbfI-HF	tcgagcttccgatctagtcagaatatttaaaagtccgcaaaaagcgggcttttttttacttgtgctttatagttttggtacttctttataaccttcttataatccattaaactgattggtctttgcttctataatttatttaaaaggacaatttcatgagtgcctcagcaattgaaaatattaaagagtctattttaaaagacgaattagttgtcgttataggtactggttgcagtatcgcgttgaccgacagctcaaataaaattctttcgtggaaaggattaatagaaagtggttttgattatgcaacggtaaagggtaaaatatcaaatgaacaaaaaggattttggagtaatcaattagcatctaatgatattgatgatctgcttagtgctgctg…	MSASAIENIKESILKDELVVVIGTGCSIALTDSSNKILSWKGLIESGFDYATVKGKISNEQKGFWSNQLASNDIDDLLSAAEFVGRKLDSPSGDLYSRWLSESFDKIKPTNKNMMEVVRNISNSGVLICTLNYDSLLEKTTGLSTVLLSETRKATAWLRGEEKGILHLHGHWEQPNSCVLGIRDYEKTIDNELRDLFQRTLGAFKRLLFIGCGDTFSDPNFSALSDWLRTQLSSNSLQHYALVDEKQILMRHADPKWQGFVEPVSYGAIHTELPVFLNSLFIQESRKRKTKKQPIEKNNRNQKNIKLLSVYKEFLVKDCGQMTIEGVRADMDTAQRRFDLERLFVPLELLPCPPDISLDDPEREKKLNNWLEKNKEVKQFGDVFSKTKGIALLALPGGG…	This study
AW2835	Omnipir		pEK0080	pLOCO2-bNACHT42	NotI-HF/SbfI-HF	aagaactctagagtggtagtcagttttcgttgaccaccataatagcataaagccaaatataacagtaagttagcttagccataaccaacccttgagatttattaatctgtagccaattaattctctatgctagtagtagatgcctttaatttccatgttgagttcacctcaactgaataatcgaccatgggaggatcctgatgattaacctgcgtgagtcccataatcaatatcagaagcttagcctgcttttcgttagtttgctcggcattgtgatgacctttatttcagttccggcttccgggtacagtgaagcctggggagggtgcttgattcctgttggaaccgagaccgcaacaggtcctgtcattagtatggtaaaactgcaggacaataaac…	MINLRESHNQYQKLSLLFVSLLGIVMTFISVPASGYSEAWGGCLIPVGTETATGPVISMVKLQDNKQELIVAWKGLFLLDNKLKQVAIIDHEIIGEITAIQKLPGIDEVLIGAINGVFLYDAASRKVNMVDGGGTEPVILMHSLPDGKGVLIGTWDGLFLFDIELKKVERLEWEKPGAVVWMYDLPGRNGVLISTWREVFLFDPESKKVVMASDTETGKAGETFALPKSDQVLIGAQNGLFISEGKRVKVVPGVIINSVNAIHDLPGSSEILIAAKSGTYLFDKELSITKFADGNTGSVYDTQDLTDGKGVIIAAEKGFYLFDKALGKVAPVEGETPDHVFVMHDLPGANGILIGAKNGLYRFDIASKKIVSVGDVSTGTVDQMHDLPGNDGLLIGSAN…	This study
AW2842	Omnipir		pEK0081	pLOCO2-bNACHT43	NotI-HF/SbfI-HF	tcattcctcgctgatcgccaaaaagcgtctgtttgccatcgctccaggcatttatattataaataccggcccggagcctcttcgggttattgggtgaagttttaattattgactatgctattccagatattcagctgatgttttttgcatcacttccttccaatacgtagctttttaatagcagacttattaatttgcatgggtggtctatgtcatataaagatgattttggacaagccagcggctggtccgccgtagatgtgaacgttcgcctgtcggcaaagcaggccgcatttattgactatctgaagaaaaatacggtctcgaccgttattcgctactatgcttctgacagcaccaatgaaaaaacactgactaaagaggaagctcaattcctct…	Gene 1: MSYKDDFGQASGWSAVDVNVRLSAKQAAFIDYLKKNTVSTVIRYYASDSTNEKTLTKEEAQFLSAQGLYLLPIFQDHGNDISRFSAAAGQNHAKSALKFAAAIGQPANMGSTILFAVDMDCSVREIDGPTAFAIGAYGSGAVLSKLLEKKLISIPWLSMSRAFLGTQAFFYSNKWALLQVPPEQKHAASKMGHAHNLRIALI; Gene 2: MMTEQKQITHKDYVIDVVVEENAPAVARGATKAGIGGLLNDTRHTVSVSLQESVGVLGQIASVFTASLASHDPKPTAVEINFGLEASGEAGNFIISKVAGKANFSVKMSWKLDEK; NACHT: MKPSTDLRASIGRVCRDDNNYWGTAFFIGDGNLLLTCMHVVELARDADGKMAIEV…	This study
AW2843	Omnipir		pEK0082	pLOCO2-bNACHT44	NotI-HF/SbfI-HF	ttatcaccggatcagggaacaactgaatccttatttaaaaatgagaaagtaagaaaacgagttagacctgccgaccccagcaatcaacctccaacacctaacaaggggagagaatgggcaaagctacgatacttgatgcctttcaatcaattacaaatatctgattttgcccggaactggtatagccagcgttgcgtaagtgaccatgaagccaagcaaaaaacgagtgacttattagcgtccctagctcagtcagagataacacaaagacttgctagaacacctaatctcctgagcctgatggcaattgtgcacagggagcgcgcgcacctacctgacggcaaagcgttactttatgaggaaattgttaacgcttacatcaacactattgatttgcaa…	MAIVHRERAHLPDGKALLYEEIVNAYINTIDLQRKIGAETTLSSFGWKEKKSWLAYVGFKLQEFRGWGSLTTGILATEEQVVGWLEEAIQQSEVFDSRSVAKEFLSWVARRSGLLLPRGENQYAFVHLSFQEYFCAYYLGSCIVRPAFVTNSLAPDALVTKAKLEQWATHPAWLEAFIFLFESLSAEHGSEWVEALIQIVFDDFDASLASLAARLIKNKHVKLPSHFRDSLAEFCVAAIFNEASFKPAPDSEIFRTLMEAGYAALITDQAIKRQDTQSFPTYPLSKVKILIVSSGATIDKSYLAKFQNLLGMSVVNSNIDLSGLSNTPKLLHLRLINSKVLGYENIALQKNLGALELREIDIADINPLSHLRKLTMLELSDLNITDLSPLETLTSITYL…	This study
AW2844	Omnipir		pEK0083	pLOCO2-bNACHT45	NotI-HF/SbfI-HF	gtggctacgcccgctcactaaggctttcctcgccatcgggaagatgtagccaacgccgccacataaggcgttcaaaaaggctagcgcgaggcgatttgagtcgggaactggtgaaaatgctcctttagagatggcatattgaaacagcatctggataaaatgcttgcagaccaggtccgattatttgcaaggatacaaaaatgtcggagaagcataaagtattaagcgatcttcctactcttacagacggcctgcattgggattcagaagtcgcaaggatgaaggtaagggttgagcattgtccaacacctcacgttatgggtgtgcatgggaattggggtagtggaaaaactagtttcatgcgacaacttcaacgagagttgggaggggtttgcacgg…	Gene 1: MSEKHKVLSDLPTLTDGLHWDSEVARMKVRVEHCPTPHVMGVHGNWGSGKTSFMRQLQRELGGVCTDICGVQGGDERVIENKKIVTIWFDAWRYQNEPNPVVALIQEMRRQFSVVPSVIEKFKKIGEISLRYTLDGLSSIGKAIGYETLPDVSKIQKLGEEWEKSHFAQSLSSDSIRDCLHGTIDSLLPDEEGSRVVIFVDDLDRCSPKAAFKLLEGLKIYFNIPSCIFVLGMNEDVMTEAISSEVFSGLKIEEGEKHLLASHYLEKICTDVYRLPLPSNAVSMFSNLLYAAGEKDQVDSFNLAVGDGFFLPPNPRRLKALANQWVRFAGCVPFPEAEEERKFWCVRVLVAAYIHQFHRDMWERWHFDPNFWVECVAWCNGERSLNAAGVD…	This study
AW2845	Omnipir		pEK0084	pLOCO2-bNACHT64	NotI-HF/SbfI-HF	aaaggcagcctccagtatgtagtttgaaaaccaccaccagaggttccaatctcataggtggtggactgaacgaggttggaactaccggtcatactggaaccggcgcaccttacggtgcccccgcccagcccaccataattttggtgtagctaagcgcgcgacataaaaaagacgcagacgcgtcacgtgtcgccagtatggttatatttcggggttccaatcccggcacctgattttgcaggcgcggattaaggatactgcgatgaataaacagtggcaaggagtaacaggaaaaaagaatgatgcagaagtctgtcgagatttcaatctcttattgaacaccgtgttccaacaggcatacactcctcaatgagactcagactgagccagcctgtgaac…	MANYIDVDRRFYKHTNPLEEIPKQIYVDWFEDNGSAGWSELLKYSRVIILAEAGMGKTREMKEQSIKLNQAGQFSFVIPTEALTEEHIVDILPPDDKARFEQWEKCSEHAYFFLDAVDELKLKGDKFEKLLRKLRPQLEKHLSRVRLIISCRPSDWNNYDLALLKQWLPVNSHTENQIMSASHKSGREFFKDTVSGWFSQPVHNDPLEELEKGMEPKAEEYHQVHCFHMRPMTNQQIKKFTRGSVVSEPERFLQQLHALNAEVFTSRPQDLLSLIAYWNTHKQFDSELVLHEADIKNKLTENYERCEQVIKSPREIRDAVERLALAMSLTRKYTINIAESSIPDGLSLNPAKILTDWLPKDINALLRLAIFEPATYERVRFHHRSVQEYLAACRLRYLK…	This study
AW2846	Omnipir		pEK0085	pLOCO2-bNACHT67	NotI-HF/SbfI-HF	aatcagtagatcacaaaactctatgcctgtcttttttcacccgcccattactggggattcctcagcgcctgagcgggttttttatgcctgtttttcaagaagtggggcatcgctatcagaaagcaggcgtgatgcttggggatttctatagccagggcgtagtgcacctcaacctcttcgatgataacgcaccacggaaaaacagttaaaaactcaaagagtgctcgatcatctcaacgcaaaagatggtagggggccgctgtattttgcagggtagggaattcagacagcatggcaaatgaaacgggaaatgctatctccactgtatacgaccagatacagtaatttactaaaggtcagctgacaacaggtaggctatgggttgactgccattatgaa…	MKYMAEYLQSIISSIRHITMLNQYDESNLSLYLKAMQTLKEDDFSKSVLKPLFESMSFSRVDFVGGPYEHGKDLIALHEIPLKGTSIYAIQSKKIGEKSNTSEKNVLSDLIIQLRQCLTKKIKLHDGLEQVPDYVYLASPFQISQRLLCEIHEQLQLGEKRVEILDGPKIIELMKKYKPSLLESLLSISDKLQIYDIKQLNNIELIAALNQKNSIDEMNCYSDLAFFMGTIDSNILLDSEFSLKKDTFVLSKGSWDLLNKEVCCPLERILGYYPLVQSSDEIDKVYNKAMMEFKSKNNRQIKKNIDQAQRLISTNIHLISGIISNIDTSINGMIAQSRSNILFPLIVECHRLLKNLVSTSFCEKEQKKIEQFISKEGIVKIADLHKQSIFPDFLNAKNI…	This study
AW2847	Omnipir		pEK0086	pLOCO2-bNACHT69	NotI-HF/SbfI-HF	tactaatattgataggtatcaatttgcagctggttgataacgatatgaacatagaaagcaacatctgttttcacaaggctcttgcttttattatttttttaaacaagaatggtatgtgtataactttatgatattaatttaattggtttctacaaaagatttcttcaattaaagttcaaattatccaataaggaattaacatgaactggtcagacttggaaaatagagtaaaacaattctcaagattaatttacaacagggactcaagctcaataagtataagtgggatgcaattcgattgttttactaagattgaggaagatcactatgtttgcattgaagtaactaaaaatcacacgctcgaaaaggtaaggatggatataaacaaactcatcactt…	MNWSDLENRVKQFSRLIYNRDSSSISISGMQFDCFTKIEEDHYVCIEVTKNHTLEKVRMDINKLITLRMRKASEGAFVKCILILEREPTDLMKGTAFDSKIELLTLDEFERKFLDYKNYIFTRKQKNIGSAIDPWTGELDNNPYVPVKYVETKTDKEFKISDIKSLLDKGAKVILTGSFGSGKSRCLSELFDNYSEQPDPSYCFVINLRENWSLKRANEIVRRHFEDLSFPPEIVNNSVKLLTFKKSVFMLDGFDEIGSQNWSNEPSKLSKAKQDALTGVRDLITNVQGGLLITGRENYFNSDSEMFSFLGLNEKETIYIKCKDAFSEDEMKEYMLNIGCPDLIIPPWAPWKPLIFQMIASISERLALLSEDNEYEFWDRLLDFICHREANINKAILDS…	This study
AW2848	Omnipir		pEK0087	pLOCO2-bNACHT70	NotI-HF/SbfI-HF	gggtcgattttaatgcaggtgcatttcgatgaaaacctacaaaagcgctaagttgggtgcagtctcaagagggagttaactgtctaaaaaaagtaatgcaaactcatgcgaactgatgcacattaaaatttctattcattgaatacactaagacacttaaatcaagcattaaggtattttcggatcgcatgaagttagactttaatcacagcatagggagccaaacaggaaagctatggcagattcatatgatttgacacaacttgactcacactcatttgaacatttagtgaactttttggcattaaaagttcttggtaatggagttacgggttttgctactggtgctgacggaggcagggatgggtaccttaagggtagagctccttacccaacaga…	MADSYDLTQLDSHSFEHLVNFLALKVLGNGVTGFATGADGGRDGYLKGRAPYPTENDAWEGIWFLQSKFHKPHLSKDPQKWLVNEVKKEIKQFETGARSHRPNVWIIASNIEPSGVPETGAFDKIKEMVSKLDPNINIDIWGGRRIIDFLVHHPEAAANYGHFLTPGHIITRLYQDLSKHDKNVKEIINHFISNQFHELSYTKLEQAGSGSDQRPKIYELFRDLPVTSYNKDSYMIMDSLVSASKNVQKNSTWNNFGHGWKEWSLNPVRARILLLKGGPGQGKSTVGQYFGQVQRAAYILSENGPNVTQHLHEIATDLKVQATKEGYWPTVPRIPVFIELKDFANWYSSKSELDARNVVEYLCDKIRIKTSKVVTAEMMHEAFSLSTWFANFDGLDEVP…	This study
AW2884	Omnipir		pEK0093	pTACxc-T5.orf008	BamHI-HF/NotI-HF	atgcaaaacgttactactgcgccaaaaattggtcaatccgtttttatccctttcgttactaaaacggatgaggtaaccggaaaaaccgaacgcattaaaggcgcggcgcttatgccgtttgatgtaattgatgcggtatacgctgaaacggaacggagtaacaacggaaaaactgtttacaacgttcgggttaaatccggcgacgttgtaaaggttgcccagcgtaacgaaaaatgggaagccgtagcgtaa	MQNVTTAPKIGQSVFIPFVTKTDEVTGKTERIKGAALMPFDVIDAVYAETERSNNGKTVYNVRVKSGDVVKVAQRNEKWEAVA	This study
AW2885	Omnipir		pEK0094	pTACxc-T5.orf015	BamHI-HF/NotI-HF	atgatccgcaacgtttctcttgctcgttcaaagggttttaagctggtggatgttaacacattcgagcgggaagattgtaaaatcgaatatgtagcacgtaataaaaacgcctttcgtgttacagaaaagaaatttgataagcgcggcaacgtgatagctgaaacggttaaacattttgccaccttttacgcggcttttcgtggagtgttataa	MIRNVSLARSKGFKLVDVNTFEREDCKIEYVARNKNAFRVTEKKFDKRGNVIAETVKHFATFYAAFRGVL	This study
AW2886	Omnipir		pEK0097	pTACxc-T5.orf008-orf015	BamHI-HF/NotI-HF	atgcaaaacgttactactgcgccaaaaattggtcaatccgtttttatccctttcgttactaaaacggatgaggtaaccggaaaaaccgaacgcattaaaggcgcggcgcttatgccgtttgatgtaattgatgcggtatacgctgaaacggaacggagtaacaacggaaaaactgtttacaacgttcgggttaaatccggcgacgttgtaaaggttgcccagcgtaacgaaaaatgggaagccgtagcgtaaatgatccgcaacgtttctcttgctcgttcaaagggttttaagctggtggatgttaacacattcgagcgggaagattgtaaaatcgaatatgtagcacgtaataaaaacgcctttcgtgttacagaaaagaaatttgataagcgcggc…	orf008: MQNVTTAPKIGQSVFIPFVTKTDEVTGKTERIKGAALMPFDVIDAVYAETERSNNGKTVYNVRVKSGDVVKVAQRNEKWEAVA; orf015: MIRNVSLARSKGFKLVDVNTFEREDCKIEYVARNKNAFRVTEKKFDKRGNVIAETVKHFATFYAAFRGVL	This study
AW2668	OmniMax		pAW1575	pLOCO2-VcCBASS (V. cholerae C6706, dncV operon, VSP-I)	NotI-HF/SbfI-HF	caaggctcttcatgcggagccaaagtcagaaaatgtggatattgagattgttttgaaccaggactactcggtattagtgagtgagcgtaatcaatataaaggagagttagagattgttttaggtgagattgacgaataccagtctctcaatattcgattccctgaactggaaccaaaattaatcacgcttcttgatgaagcaaaagaacgttctgcgtgtctactgggaaaggttaatgggttaacaaatgttctgaaggtgctctctggtcaaaaaatagtgcaccagaagttcaaaactaaggccttgctttttgaaaggacatagaacgatatataaccaaagatcaagtgatttttatttttcttagttatgtattagctagttatgtgcttgag…	CapV: MPNPPEYEHLKNQVRILSLNGGGARGLFTISLLAEIERIIEEKQGINGFKVGDYFDLITGTSIGGILALGLAYGKSARELEDVFRKQAGYIFPEQKYPRFFPVFRRRYRLARGPLYDSKPLAKTIASMVGEESTFNDLKCRVLIPTVNLSTGKPQFFKTPHNPEFHRDGRIKLIDAALATSAAPTYFAPHYCVDLDSYFADGGLVANNPSFIGLHEVFRDMATDFPEAKVSDVKILNVGTLGEEYSLSPSSLAGKSGYLGLWGMGERLVLSAMAANQELHKAMLLREFATHDAIGNFVRLDNNIPHEAASDITLDNASASSLSNLASRGRQLATEEFTKNKALADFFKVPARKFK; DncV: VRMTWNFHQYYTNRNDGLMGKLVLTDEEKN…	Ledvina et al., 2022
AW2671	OmniMax		pAW1578	pLOCO2-ecoAI RM system (E. coli UPEC-36)	NotI-HF/SbfI-HF	tcaataggcagaactcttttttgcaaatcatcttttatcccctgaatcgggatgattttttttagctcggagacaataatgcttaacgttgtaagacgttgttgtccatctacaacttcatactgattttgccctttattgatacaaatcatactcccaataaaatattcattctcttctgattgagagcttttataaatgtcatcaatgagttgctctgcattatctaccgtccaactgtaaggacgctgataagaaggaataataaactttttgttttcagtaaggatatcctgcaccttacattctttagcttccatttcatatacccaatcaaacaatcaacaataacattatctttcttgctcgaaagaaacgcaactataagatttttatata…	Helicase: MAELNLSNLTEADIITKCVMPAILNAGWDNTTQIRQEVKLRDGKVIVRGKVAARRTVKSADIVLYHKPGIPLAVIEAKANKHEIGKGMQQGIEYARLLDVPFVFATNGDGFIFRDATAAEGECLEKQITLDDFPSPAELWQKFCLWKGYTQAQLPVITQDYYDDGSGKSPRYYQLQAINKTIEAVSNGQNRVLLVMATGTGKTYTAFQIIWRLWKSKNKKRILFLADRNILVDQTKNNDFQPFGTAMTKVSGRTIDPAYEIHLALYQAITGPEEDQKAFKQVAPDFFDLIVIDECHRGSASEDSAWREILDYFSSATQIGLTATPKETHEVSSTDYFGDPVYVYSLKEGIEDGFLAPYKVVRVDIDVDLQGWRPTKGQTDLNGEVIDDR…	This study
AW2887	OmniMax	Empty Vector (EV) / negtive control vector used where appropriate	pAW1367	pBAD30x-MBP-mCherry	EcoRI-HF/HindIII-HF	atgaaaatcgaagaaggtaaactggtaatctggattaacggcgataaaggctataacggtctcgctgaagtcggtaagaaattcgagaaagataccggaattaaagtcaccgttgagcatccggataaactggaagagaaattcccacaggttgcggcaactggcgatggccctgacattatcttctgggcacacgaccgctttggtggctacgctcaatctggcctgttggctgaaatcaccccggacaaagcgttccaggacaagctgtatccgtttacctgggatgccgtacgttacaacggcaagctgattgcttacccgatcgctgttgaagcgttatcgctgatttataacaaagatctgctgccgaacccgccaaaaacctgggaagagatc…	MKIEEGKLVIWINGDKGYNGLAEVGKKFEKDTGIKVTVEHPDKLEEKFPQVAATGDGPDIIFWAHDRFGGYAQSGLLAEITPDKAFQDKLYPFTWDAVRYNGKLIAYPIAVEALSLIYNKDLLPNPPKTWEEIPALDKELKAKGKSALMFNLQEPYFTWPLIAADGGYAFKYENGKYDIKDVGVDNAGAKAGLTFLVDLIKNKHMNADTDYSIAEAAFNKGETAMTINGPWAWSNIDTSKVNYGVTVLPTFKGQPSKPFVGVLSAGINAASPNKELAKEFLENYLLTDEGLEAVNKDKPLGAVALKSYEEELAKDPRIAATMENAQKGEIMPNIPQMSAFWYAVRTAVINAASGRQTVDEALKDAQTNSSSNNNNNNNNNNLGIEENLYFQGSVSKGEE…	This study
AW2888	Omnipir		pAC0001	pBAD30x-bNACHT01	EcoRI-HF/HindIII-HF	atggacataattcaagagttaacgaaagctggtattacagttgccacaactcaattgttcaacagagtgtttgcactctgggacagaacaaatctgaacgctcgcagattagtaagagagttaaatagtagagcatatattaactatcttgaaaaacatgtttcacgggtagttagtttaagaactattcacagttcagaatatgatgtacagctgaaggatatgtatcatcctttaagaattcgaggtgttatacctaactcttcttcacaattagtgaaagatggattttacatagagaatgaaaaaataactaatattattggaatagctggtcaaggtaagagtacaattttacgaaaaatatttgttgaacaactatttaatgggaacaaaatt…	MDIIQELTKAGITVATTQLFNRVFALWDRTNLNARRLVRELNSRAYINYLEKHVSRVVSLRTIHSSEYDVQLKDMYHPLRIRGVIPNSSSQLVKDGFYIENEKITNIIGIAGQGKSTILRKIFVEQLFNGNKIPFFIELRKVSDEGIRKSLQNILVNLSLKPSDIEVEELLASNKIILMLDGFDEINSERKNTILHEIVRLNLTYNLQIITTTRPGTAICSEPSIVNFKVQLLVEDDILSIIEKLNSNNDSIDIEQLPKIKETIRNNKNLVSVMTSPILVTLFHVCYPYMDIIPNNTVEFYSNLFMTLYLRHDKVKNFDREKSSSLSHNDAYDCFCALCFYSIFKNSYDFTEQTLIEFTKASMQLKGKHDNCGPENLAVDFVDVTCLIQREGYNKYIFI…	This study
AW2889	Omnipir		pAC0003	pBAD30x-bNACHT16	EcoRI-HF/HindIII-HF	atgcctatttttgaagggtttctagctctatcttctgttctatgtaaaacaggcttccagattattgcaggccaaaacatactagctcaacaggcgtcagcagagcttattgacctcataagaaaaaaaattcccaattctagacaagccggtcgtctaaatagactactcgagggagtagcagatgaggcagcagaatgccttcaaacactttccgaaagtgaagagttcaaactacctgaaaatgagaaattagcgacaattcatgccgtccaactcacaattgaaaaagcagagctcaacttcgataaagtaatcaaggttaatatgagtgcagaagctttggaaaaacagatccttagctctggaaaagttgagtacgacagcttaacaagctca…	MPIFEGFLALSSVLCKTGFQIIAGQNILAQQASAELIDLIRKKIPNSRQAGRLNRLLEGVADEAAECLQTLSESEEFKLPENEKLATIHAVQLTIEKAELNFDKVIKVNMSAEALEKQILSSGKVEYDSLTSSSQQYFDILLRDSCAITVEIVKGMPNINVLISSELLRRTDEFLDKFKDLLSELSTKTVSIDQKDKDFETRYLRSIATKLNSYSLFGLDVDASLKKLDLDISYISLTGSPSYECELESTQIEHILSQANAAIISGSPGSGKTTLLHWLALNASKHTFEGELDRWNGFIPFIIPLRKYSKNELPKLSDFVEFASRLLVDTMPEGWVDRVLSTGKAMILIDGLDEVSREKRAEVQNWIDELLSVYTDCFFIVTSRPNALDEDWLYYAELA…	This study
AW2890	Omnipir		pAC0004	pBAD30x-bNACHT25	EcoRI-HF/HindIII-HF	atgaaaccagaatacttaaggaaaatagaatcattgcaacgtgaggttgatgatttccatccagtgctaagagcgcttctaccacgtttgccgactgttacacatgttgaatataagcaaggaccatcagaaaaaggtgctgattttgtcataattaaacgagatgaggcattagatgaggaaatatatattggggttatttgtaaggttggaaagataattcagtcaaatagtgaggtcgaacgacaaatagaagagtgtcaattatacccacgctttatttcttctggctctaagaacatacatttgaatgaaatttgggttgttactaattcatcaatctcaaataatgctcaagaaaaaatctacttaaaattcaaatctacaaatataaagttt…	MKPEYLRKIESLQREVDDFHPVLRALLPRLPTVTHVEYKQGPSEKGADFVIIKRDEALDEEIYIGVICKVGKIIQSNSEVERQIEECQLYPRFISSGSKNIHLNEIWVVTNSSISNNAQEKIYLKFKSTNIKFIEGEKICSLISKYYPEFWDFESINYEQYLTDTLQTISDTPESSFFGSVGINNLIDRYVSKEDHKKRRHRPLKLYSVVRAERFIFLEGTVGSGKSTLLKQLIKKIKEEYSYEKDYILPVFCQYKDVLEKKLNIENIIQSVLSKYKIQHDGNILLIVDSVDEVKESLEERQNNFRDIVEKVSRSDKVRLLVASRIMDSLQDYEVIDQMFARYSIIPLSTGQIIDFVDKICNDIKITNKLKNGIEKTPLFKFIPRTPVSAILLARILSD…	This study
AW2891	Omnipir		pAC0013	pBAD30x-bNACHT16_H582L	EcoRI-HF/HindIII-HF	atgcctatttttgaagggtttctagctctatcttctgttctatgtaaaacaggcttccagattattgcaggccaaaacatactagctcaacaggcgtcagcagagcttattgacctcataagaaaaaaaattcccaattctagacaagccggtcgtctaaatagactactcgagggagtagcagatgaggcagcagaatgccttcaaacactttccgaaagtgaagagttcaaactacctgaaaatgagaaattagcgacaattcatgccgtccaactcacaattgaaaaagcagagctcaacttcgataaagtaatcaaggttaatatgagtgcagaagctttggaaaaacagatccttagctctggaaaagttgagtacgacagcttaacaagctca…	MPIFEGFLALSSVLCKTGFQIIAGQNILAQQASAELIDLIRKKIPNSRQAGRLNRLLEGVADEAAECLQTLSESEEFKLPENEKLATIHAVQLTIEKAELNFDKVIKVNMSAEALEKQILSSGKVEYDSLTSSSQQYFDILLRDSCAITVEIVKGMPNINVLISSELLRRTDEFLDKFKDLLSELSTKTVSIDQKDKDFETRYLRSIATKLNSYSLFGLDVDASLKKLDLDISYISLTGSPSYECELESTQIEHILSQANAAIISGSPGSGKTTLLHWLALNASKHTFEGELDRWNGFIPFIIPLRKYSKNELPKLSDFVEFASRLLVDTMPEGWVDRVLSTGKAMILIDGLDEVSREKRAEVQNWIDELLSVYTDCFFIVTSRPNALDEDWLYYAELA…	This study
AW2893	Omnipir		pAC0042	pBAD30x-bNACHT16_H582P	EcoRI-HF/HindIII-HF	atgcctatttttgaagggtttctagctctatcttctgttctatgtaaaacaggcttccagattattgcaggccaaaacatactagctcaacaggcgtcagcagagcttattgacctcataagaaaaaaaattcccaattctagacaagccggtcgtctaaatagactactcgagggagtagcagatgaggcagcagaatgccttcaaacactttccgaaagtgaagagttcaaactacctgaaaatgagaaattagcgacaattcatgccgtccaactcacaattgaaaaagcagagctcaacttcgataaagtaatcaaggttaatatgagtgcagaagctttggaaaaacagatccttagctctggaaaagttgagtacgacagcttaacaagctca…	MPIFEGFLALSSVLCKTGFQIIAGQNILAQQASAELIDLIRKKIPNSRQAGRLNRLLEGVADEAAECLQTLSESEEFKLPENEKLATIHAVQLTIEKAELNFDKVIKVNMSAEALEKQILSSGKVEYDSLTSSSQQYFDILLRDSCAITVEIVKGMPNINVLISSELLRRTDEFLDKFKDLLSELSTKTVSIDQKDKDFETRYLRSIATKLNSYSLFGLDVDASLKKLDLDISYISLTGSPSYECELESTQIEHILSQANAAIISGSPGSGKTTLLHWLALNASKHTFEGELDRWNGFIPFIIPLRKYSKNELPKLSDFVEFASRLLVDTMPEGWVDRVLSTGKAMILIDGLDEVSREKRAEVQNWIDELLSVYTDCFFIVTSRPNALDEDWLYYAELA…	This study
AW2895	Omnipir		pAC0046	pBAD30x-bNACHT16_T584P	EcoRI-HF/HindIII-HF	atgcctatttttgaagggtttctagctctatcttctgttctatgtaaaacaggcttccagattattgcaggccaaaacatactagctcaacaggcgtcagcagagcttattgacctcataagaaaaaaaattcccaattctagacaagccggtcgtctaaatagactactcgagggagtagcagatgaggcagcagaatgccttcaaacactttccgaaagtgaagagttcaaactacctgaaaatgagaaattagcgacaattcatgccgtccaactcacaattgaaaaagcagagctcaacttcgataaagtaatcaaggttaatatgagtgcagaagctttggaaaaacagatccttagctctggaaaagttgagtacgacagcttaacaagctca…	MPIFEGFLALSSVLCKTGFQIIAGQNILAQQASAELIDLIRKKIPNSRQAGRLNRLLEGVADEAAECLQTLSESEEFKLPENEKLATIHAVQLTIEKAELNFDKVIKVNMSAEALEKQILSSGKVEYDSLTSSSQQYFDILLRDSCAITVEIVKGMPNINVLISSELLRRTDEFLDKFKDLLSELSTKTVSIDQKDKDFETRYLRSIATKLNSYSLFGLDVDASLKKLDLDISYISLTGSPSYECELESTQIEHILSQANAAIISGSPGSGKTTLLHWLALNASKHTFEGELDRWNGFIPFIIPLRKYSKNELPKLSDFVEFASRLLVDTMPEGWVDRVLSTGKAMILIDGLDEVSREKRAEVQNWIDELLSVYTDCFFIVTSRPNALDEDWLYYAELA…	This study
AW2892	Omnipir		pAC0014	pBAD30x-bNACHT25_H506L	EcoRI-HF/HindIII-HF	atgaaaccagaatacttaaggaaaatagaatcattgcaacgtgaggttgatgatttccatccagtgctaagagcgcttctaccacgtttgccgactgttacacatgttgaatataagcaaggaccatcagaaaaaggtgctgattttgtcataattaaacgagatgaggcattagatgaggaaatatatattggggttatttgtaaggttggaaagataattcagtcaaatagtgaggtcgaacgacaaatagaagagtgtcaattatacccacgctttatttcttctggctctaagaacatacatttgaatgaaatttgggttgttactaattcatcaatctcaaataatgctcaagaaaaaatctacttaaaattcaaatctacaaatataaagttt…	MKPEYLRKIESLQREVDDFHPVLRALLPRLPTVTHVEYKQGPSEKGADFVIIKRDEALDEEIYIGVICKVGKIIQSNSEVERQIEECQLYPRFISSGSKNIHLNEIWVVTNSSISNNAQEKIYLKFKSTNIKFIEGEKICSLISKYYPEFWDFESINYEQYLTDTLQTISDTPESSFFGSVGINNLIDRYVSKEDHKKRRHRPLKLYSVVRAERFIFLEGTVGSGKSTLLKQLIKKIKEEYSYEKDYILPVFCQYKDVLEKKLNIENIIQSVLSKYKIQHDGNILLIVDSVDEVKESLEERQNNFRDIVEKVSRSDKVRLLVASRIMDSLQDYEVIDQMFARYSIIPLSTGQIIDFVDKICNDIKITNKLKNGIEKTPLFKFIPRTPVSAILLARILSD…	This study
AW2894	Omnipir		pAC0043	pBAD30x-bNACHT25_H506P	EcoRI-HF/HindIII-HF	atgaaaccagaatacttaaggaaaatagaatcattgcaacgtgaggttgatgatttccatccagtgctaagagcgcttctaccacgtttgccgactgttacacatgttgaatataagcaaggaccatcagaaaaaggtgctgattttgtcataattaaacgagatgaggcattagatgaggaaatatatattggggttatttgtaaggttggaaagataattcagtcaaatagtgaggtcgaacgacaaatagaagagtgtcaattatacccacgctttatttcttctggctctaagaacatacatttgaatgaaatttgggttgttactaattcatcaatctcaaataatgctcaagaaaaaatctacttaaaattcaaatctacaaatataaagttt…	MKPEYLRKIESLQREVDDFHPVLRALLPRLPTVTHVEYKQGPSEKGADFVIIKRDEALDEEIYIGVICKVGKIIQSNSEVERQIEECQLYPRFISSGSKNIHLNEIWVVTNSSISNNAQEKIYLKFKSTNIKFIEGEKICSLISKYYPEFWDFESINYEQYLTDTLQTISDTPESSFFGSVGINNLIDRYVSKEDHKKRRHRPLKLYSVVRAERFIFLEGTVGSGKSTLLKQLIKKIKEEYSYEKDYILPVFCQYKDVLEKKLNIENIIQSVLSKYKIQHDGNILLIVDSVDEVKESLEERQNNFRDIVEKVSRSDKVRLLVASRIMDSLQDYEVIDQMFARYSIIPLSTGQIIDFVDKICNDIKITNKLKNGIEKTPLFKFIPRTPVSAILLARILSD…	This study
AW2896	Omnipir		pAC0047	pBAD30x-bNACHT25_S508P	EcoRI-HF/HindIII-HF	atgaaaccagaatacttaaggaaaatagaatcattgcaacgtgaggttgatgatttccatccagtgctaagagcgcttctaccacgtttgccgactgttacacatgttgaatataagcaaggaccatcagaaaaaggtgctgattttgtcataattaaacgagatgaggcattagatgaggaaatatatattggggttatttgtaaggttggaaagataattcagtcaaatagtgaggtcgaacgacaaatagaagagtgtcaattatacccacgctttatttcttctggctctaagaacatacatttgaatgaaatttgggttgttactaattcatcaatctcaaataatgctcaagaaaaaatctacttaaaattcaaatctacaaatataaagttt…	MKPEYLRKIESLQREVDDFHPVLRALLPRLPTVTHVEYKQGPSEKGADFVIIKRDEALDEEIYIGVICKVGKIIQSNSEVERQIEECQLYPRFISSGSKNIHLNEIWVVTNSSISNNAQEKIYLKFKSTNIKFIEGEKICSLISKYYPEFWDFESINYEQYLTDTLQTISDTPESSFFGSVGINNLIDRYVSKEDHKKRRHRPLKLYSVVRAERFIFLEGTVGSGKSTLLKQLIKKIKEEYSYEKDYILPVFCQYKDVLEKKLNIENIIQSVLSKYKIQHDGNILLIVDSVDEVKESLEERQNNFRDIVEKVSRSDKVRLLVASRIMDSLQDYEVIDQMFARYSIIPLSTGQIIDFVDKICNDIKITNKLKNGIEKTPLFKFIPRTPVSAILLARILSD…	This study
1 Genotype descriptions for E. coli strains were not repeated after their first use in the table as subsequent strains did not differ from their parent.
