## Supplementary material for "Bacterial NLR-related proteins protect against phage": Kibby et al. Table S7

### Sheet: Sheet1
Table S7. Phages used in this study
Phage number	Phage Name	Description	Propagation strain (E. coli)	Reference and source
	T2		MG1655	CGSC12141
	T3		BL21	ATCC BAA-1025-B1
ϕ AW114	T3.p3	T3 adapted for MG1655. Labeled as T3 in text.	MG1655	This study
	T4		MG1655	CGSC12143
	T5		MG1655	CGSC12144
	T6		MG1655	NCCB 3461
	T7		MG1655	CGSC12146
	λvir		MG1655	NCCB 3467
	M13	Requires F plasmid for infection	AW2819	CGSC13587
	MS2	Requires F plasmid for infection	AW2819	ATCC 15597-B1
	Qβ	Requires F plasmid for infection	AW2819	ATCC 23631-B1
ϕ AW143	T5.1	WT T5 plaque purification 1	MG1655	This study
ϕ AW144	T5.2	WT T5 plaque purification 2	MG1655	This study
ϕ AW145	T5.3	WT T5 plaque purification 3	MG1655	This study
ϕ AW146	T5.4	WT T5 plaque purification 4	MG1655	This study
ϕ AW147	T5.1.1	Mutant T5 isolated on bNACHT01 from ϕ EK003	MG1655 + pEK0008-pLOCO2-bNACHT01	This study
ϕ AW148	T5.1.2	Mutant T5 isolated on bNACHT01 from ϕ EK003	MG1655 + pEK0008-pLOCO2-bNACHT01	This study
ϕ AW149	T5.2.1	Mutant T5 isolated on bNACHT01 from ϕ EK004	MG1655 + pEK0008-pLOCO2-bNACHT01	This study
ϕ AW153	T5.2.2	Mutant T5 isolated on bNACHT01 from ϕ EK004	MG1655 + pEK0008-pLOCO2-bNACHT01	This study
ϕ AW154	T5.3.1	Mutant T5 isolated on bNACHT01 from ϕ EK005	MG1655 + pEK0008-pLOCO2-bNACHT01	This study
ϕ AW155	T5.3.2	Mutant T5 isolated on bNACHT01 from ϕ EK005	MG1655 + pEK0008-pLOCO2-bNACHT01	This study
ϕ AW156	T5.3.3	Mutant T5 isolated on bNACHT01 from ϕ EK005	MG1655 + pEK0008-pLOCO2-bNACHT01	This study
ϕ AW157	T5.4.1	Mutant T5 isolated on bNACHT01 from ϕ EK006	MG1655 + pEK0008-pLOCO2-bNACHT01	This study
ϕ AW158	T5.4.2	Mutant T5 isolated on bNACHT01 from ϕ EK006	MG1655 + pEK0008-pLOCO2-bNACHT01	This study
ϕ AW159	T5.4.3	Mutant T5 isolated on bNACHT01 from ϕ EK006	MG1655 + pEK0008-pLOCO2-bNACHT01	This study
